# Spatial transcriptomics reveals tumour cell-intrinsic and microenvironmental features associated with survival in high-grade serous ovarian carcinoma

**DOI:** 10.64898/2026.10.02.755833

**Authors:** Kamran Khan, Weitao Lin, Elena Denisenko, Rui Hou, Sanela Bilic, Yu Yu, Yin Huang, Peiwen Liu, Paul A. Cohen, Alistair R. R. Forrest

## Abstract

High-grade serous ovarian carcinoma (HGSOC) is the most common form of ovarian carcinoma and accounts for the majority of deaths from the disease, with fewer than half of patients surviving five years after diagnosis. Bulk transcriptomic profiling has identified molecular subtypes and gene-expression signatures associated with shorter or longer survival. However, because bulk profiling measures a composite of tumour and microenvironmental gene expression, the cellular origins of these signatures and their relationship to the tumour microenvironment remain unresolved. To address this, we applied Xenium spatial transcriptomics to treatment-naïve HGSOC tumours from 122 patients using a custom 480-gene panel designed to measure tumour-intrinsic gene expression and distinguish immune and stromal cell populations in the surrounding microenvironment. Analysis of tumour-intrinsic gene expression identified 61 genes nominally associated with overall survival, from which Elastic-Net modelling prioritised five genes associated with longer survival and nine associated with shorter survival. Notably, 46 of the 61 associations did not reach the nominal significance threshold when expression was instead aggregated across all cells from the same patients, highlighting how whole-tissue expression can obscure tumour-cell-specific survival associations. Complementary analysis of tumour-proximal cell populations revealed that multiple immune populations were associated with longer survival, whereas two fibroblast populations were associated with shorter survival. Integrating these analyses revealed that survival-associated tumour-intrinsic gene expression was correlated with the abundance of neighbouring immune and stromal populations that were themselves associated with survival. Pairwise Cox regression demonstrated substantial overlap in the prognostic information captured by these features, while analysis of individual gene–cell combinations showed that survival associations differed according to the abundance of neighbouring populations. Consensus clustering further identified four patient groups with distinct combinations of tumour-intrinsic expression and microenvironmental composition, broadly separating patients with longer and shorter survival. Together, this cohort-scale spatial analysis identifies tumour-intrinsic and microenvironmental features associated with HGSOC survival and reveals how their correlated patterns and combined associations relate to patient outcome.
