## Supplementary Table S3 for "Spatial transcriptomics reveals tumour cell-intrinsic and microenvironmental features associated with survival in high-grade serous ovarian carcinoma"

### Sheet: Table S3
TMA_slide_pairs	R^2 from linear-modelling	P-value of linear-modelling
TMA5_1 vs TMA5_2	0.991543	5.78405e-17
TMA5_1 vs TMA5_3	0.999014	5.76067e-24
TMA5_1 vs TMA6L	0.993674	6.55297e-18
TMA5_1 vs TMA6R	0.963351	3.50147e-12
TMA5_2 vs TMA5_3	0.995334	6.67884e-19
TMA5_2 vs TMA6L	0.99219	3.18588e-17
TMA5_2 vs TMA6R	0.927968	5.65408e-10
TMA5_3 vs TMA6L	0.994615	1.95571e-18
TMA5_3 vs TMA6R	0.953373	2.14089e-11
TMA6L vs TMA6R	0.944226	8.23873e-11
