## Supplementary Table S4 for "Spatial transcriptomics reveals tumour cell-intrinsic and microenvironmental features associated with survival in high-grade serous ovarian carcinoma"

### Sheet: Table S4
Symbol	HR Xenium (this study)	HR OTTA-SPOT (n = 3,561)	HR TCGA-OV (n = 495)	HR Tothill et al. (n = 246)	HR directionally concordant with bulk datasets	Nominally significant and directionally concordant with bulk datasets	BH-adjusted significant and directionally concordant with bulk datasets	Prior intratumoural IHC evidence	HPA HGSOC tissue protein staining in tumour cells (one tumour core from the indicated patient shown in Figure S6)	Median (lowest–highest) % tumour cells expressing gene within samples (scRNA-seq datasets)	Prior other RNA studies evidence
PROX1	1.48 [P<0.001; BH-P=0.0144]	NA	0.99 [P=0.7436952; BH-P=0.89339]	0.95 [P=0.61958; BH-P=0.9189]	0/2	0/2	0/2		-	0.0 (0.0 - 4.8)
TMEM45A	1.23 [P=0.0275299; BH-P=0.3506]	1.12 [P<0.001; BH-P<0.001]	1.11 [P=0.0375580; BH-P=0.18779]	1.26 [P=0.03533; BH-P=0.2078]	3/3	3/3	1/3		Not detected	9.5 (0.1 - 34.7)
PDGFRB	1.38 [P=0.0010643; BH-P=0.1321]	1.13 [P<0.001; BH-P<0.001]	1.04 [P=0.4108591; BH-P=0.70415]	1.34 [P=0.00289; BH-P=0.0881]	3/3	2/3	1/3	1.5 (IHC PMID: 29228656)	Medium-Low (Patient ID: 2149)	0.5 (0.0 - 4.3)
VCAN	1.22 [P=0.0466714; BH-P=0.3802]	1.11 [P<0.001; BH-P<0.001]	1.03 [P=0.3490819; BH-P=0.68140]	1.24 [P=0.03605; BH-P=0.2078]	3/3	2/3	1/3		High (Patient ID: 3116)	2.2 (0.1 - 23.9)
FGFR3	1.29 [P=0.0099889; BH-P=0.3506]	1.06 [P=0.00917; BH-P=0.0231]	1.00 [P=0.9020305; BH-P=0.91732]	1.24 [P=0.01394; BH-P=0.1959]	2/3	2/3	1/3		Not detected	2.5 (0.0 - 46.0)
NOTCH3	1.24 [P=0.0244772; BH-P=0.3506]	1.06 [P=0.00615; BH-P=0.0159]	1.05 [P=0.4224924; BH-P=0.70415]	1.16 [P=0.16504; BH-P=0.4794]	3/3	1/3	1/3	9.36 (IHC PMID: 20624166)	High-Medium (Patient ID: 3115)	28.1 (2.8 - 62.7)
CACNA1C	1.24 [P=0.0202273; BH-P=0.3506]	NA	1.15 [P<0.001; BH-P=0.01458]	1.22 [P=0.04853; BH-P=0.2114]	2/2	2/2	1/2		Not detected	0.2 (0.0 - 9.9)
SOGA1	1.22 [P=0.0283412; BH-P=0.3506]	NA	1.34 [P<0.001; BH-P=0.00200]	1.23 [P=0.04081; BH-P=0.2078]	2/2	2/2	1/2		Low (Patient ID: 2347)	25.6 (10.3 - 56.1)
MGAM	1.35 [P=0.0061585; BH-P=0.2956]	NA	1.11 [P=0.0012439; BH-P=0.01493]	1.01 [P=0.88381; BH-P=0.9473]	2/2	1/2	1/2		Not detected	0.3 (0.0 - 4.7)
RASGRP4	1.25 [P=0.0199836; BH-P=0.3506]	NA	1.14 [P=0.0052101; BH-P=0.04466]	1.02 [P=0.87026; BH-P=0.9473]	2/2	1/2	1/2		-	0.0 (0.0 - 1.9)
FAM120B	1.21 [P=0.0300532; BH-P=0.3506]	NA	1.54 [P<0.001; BH-P<0.001]	0.99 [P=0.87964; BH-P=0.9473]	1/2	1/2	1/2		Medium (Patient ID: 2889)	11.3 (2.6 - 29.8)
TCF15	1.21 [P=0.0284874; BH-P=0.3506]	NA	1.11 [P=0.0103046; BH-P=0.07728]	1.03 [P=0.80232; BH-P=0.9473]	2/2	1/2	0/2		Not detected	2.7 (0.0 - 19.8)
VWF	1.21 [P=0.0224126; BH-P=0.3506]	NA	1.14 [P=0.0325812; BH-P=0.18122]	0.94 [P=0.47407; BH-P=0.8519]	1/2	1/2	0/2		Not detected	1.3 (0.0 - 5.6)
ENG	1.21 [P=0.0340943; BH-P=0.3753]	NA	1.19 [P=0.0231093; BH-P=0.15406]	0.90 [P=0.28892; BH-P=0.6777]	1/2	1/2	0/2		Low (Patient ID: 3116)	3.9 (0.8 - 16.7)
ADA	1.35 [P=0.0018990; BH-P=0.1375]	NA	1.05 [P=0.5277864; BH-P=0.75398]	1.29 [P=0.01135; BH-P=0.1959]	2/2	1/2	0/2		Low (Patient ID: 1837)	7.2 (0.8 - 43.9)
COMP	1.35 [P=0.0020056; BH-P=0.1375]	NA	1.03 [P=0.1017884; BH-P=0.35925]	1.26 [P=0.01606; BH-P=0.1959]	2/2	1/2	0/2		-	0.3 (0.0 - 50.7)
CD44	0.80 [P=0.0261812; BH-P=0.3506]	NA	0.96 [P=0.3747675; BH-P=0.68140]	0.82 [P=0.04168; BH-P=0.2078]	2/2	1/2	0/2	0.75 (IHC PMID: 27253518)	Medium-Low (Patient ID: 1116)	12.3 (1.1 - 84.6)
APBA2	1.20 [P=0.0375657; BH-P=0.3802]	NA	1.07 [P=0.1604239; BH-P=0.43752]	1.23 [P=0.03403; BH-P=0.2078]	2/2	1/2	0/2		Medium-Low (Patient ID: 3115)	3.1 (0.0 - 17.5)
ADIPOQ	1.26 [P=0.0202005; BH-P=0.3506]	NA	1.00 [P=0.7685432; BH-P=0.90417]	1.19 [P=0.04428; BH-P=0.2078]	1/2	1/2	0/2		Not detected	0.0 (0.0 - 0.5)
FGF18	1.23 [P=0.0344043; BH-P=0.3753]	NA	0.98 [P=0.6468123; BH-P=0.86242]	1.06 [P=0.55885; BH-P=0.9189]	1/2	0/2	0/2	1.74 (IHC PMID: 24018557)	Not detected	28.0 (2.9 - 65.2)
CDH3	1.21 [P=0.0392565; BH-P=0.3802]	NA	0.99 [P=0.8631199; BH-P=0.91732]	1.04 [P=0.72308; BH-P=0.9189]	1/2	0/2	0/2	~2.21 (IHC PMID: 40320493)	Medium-Low (Patient ID: 2362)	11.0 (0.4 - 61.2)
MLH1	1.21 [P=0.0369198; BH-P=0.3802]	NA	0.90 [P=0.3667416; BH-P=0.68140]	1.01 [P=0.88314; BH-P=0.9473]	1/2	0/2	0/2	(IHC PMID: 31570444)	High-Medium (Patient ID: 800)	10.7 (2.9 - 29.6)
CXCL12	1.30 [P=0.0111546; BH-P=0.3506]	NA	1.03 [P=0.3624257; BH-P=0.68140]	1.21 [P=0.05259; BH-P=0.2139]	2/2	0/2	0/2	(IHC PMID: 22415233)	Medium-Low (Patient ID: 2347)	2.6 (0.1 - 41.7)
TFF3	1.23 [P=0.0159219; BH-P=0.3506]	0.96 [P=0.0562; BH-P=0.107]	0.99 [P=0.7017093; BH-P=0.89138]	0.74 [P=0.02549; BH-P=0.2078]	0/3	0/3	0/3		Not detected	2.7 (0.0 - 52.9)
FOXP3	1.26 [P=0.0299294; BH-P=0.3506]	0.93 [P<0.001; BH-P=0.00136]	0.93 [P=0.1161029; BH-P=0.38701]	1.09 [P=0.35552; BH-P=0.6777]	1/3	0/3	0/3		Not detected	0.2 (0.0 - 1.5)
ISG20	1.37 [P<0.001; BH-P=0.0925]	NA	0.88 [P=0.0043041; BH-P=0.04304]	0.73 [P=0.00184; BH-P=0.0881]	0/2	0/2	0/2		-	22.7 (5.0 - 79.0)
CTPS2	1.32 [P=0.0013621; BH-P=0.1321]	NA	0.74 [P<0.001; BH-P=0.01107]	0.90 [P=0.26479; BH-P=0.6777]	0/2	0/2	0/2		High-Medium (Patient ID: 2347)	13.4 (2.5 - 40.9)
MECOM	1.24 [P=0.0306788; BH-P=0.3506]	NA	0.89 [P=0.0332245; BH-P=0.18122]	1.11 [P=0.30585; BH-P=0.6777]	1/2	0/2	0/2		High-Medium (Patient ID: 2114)	49.8 (8.1 - 86.4)
LAG3	1.22 [P=0.0265681; BH-P=0.3506]	NA	0.96 [P=0.3407376; BH-P=0.68140]	0.79 [P=0.03175; BH-P=0.2078]	0/2	0/2	0/2		Not detected	1.6 (0.0 - 11.9)
IGF1R	1.19 [P=0.0122518; BH-P=0.3506]	1.03 [P=0.104; BH-P=0.179]	1.04 [P=0.4557070; BH-P=0.72549]	1.01 [P=0.90429; BH-P=0.9511]	3/3	0/3	0/3		High-Medium (Patient ID: 2082)	28.8 (5.2 - 60.3)
CCND1	1.23 [P=0.0377495; BH-P=0.3802]	1.04 [P=0.055; BH-P=0.106]	1.08 [P=0.0572556; BH-P=0.24538]	1.03 [P=0.75387; BH-P=0.9263]	3/3	0/3	0/3		Medium-Low (Patient ID: 4401)	61.9 (1.9 - 99.5)
RBPJ	1.31 [P=0.0048029; BH-P=0.2749]	NA	1.04 [P=0.7444952; BH-P=0.89339]	1.10 [P=0.33280; BH-P=0.6777]	2/2	0/2	0/2		Not detected	49.7 (18.7 - 85.8)
EPOR	1.33 [P=0.0097272; BH-P=0.3506]	NA	1.01 [P=0.8450207; BH-P=0.91732]	1.18 [P=0.07706; BH-P=0.2534]	2/2	0/2	0/2		-	6.4 (0.3 - 38.0)
TNFRSF11B	0.79 [P=0.0105618; BH-P=0.3506]	NA	0.97 [P=0.2654437; BH-P=0.62279]	0.96 [P=0.67701; BH-P=0.9189]	2/2	0/2	0/2		Not detected	5.8 (0.0 - 41.8)
ITGB5	1.24 [P=0.0163318; BH-P=0.3506]	NA	1.12 [P=0.0915577; BH-P=0.34334]	1.19 [P=0.06791; BH-P=0.2437]	2/2	0/2	0/2		High-Medium (Patient ID: 2347)	30.5 (7.1 - 66.7)
LTF	0.75 [P=0.0183093; BH-P=0.3506]	NA	0.99 [P=0.7125279; BH-P=0.89138]	0.92 [P=0.47480; BH-P=0.8519]	2/2	0/2	0/2		Not detected	0.8 (0.0 - 63.5)
L1CAM	1.22 [P=0.0264231; BH-P=0.3506]	NA	1.04 [P=0.1778661; BH-P=0.46400]	1.09 [P=0.35464; BH-P=0.6777]	2/2	0/2	0/2		Medium-Low (Patient ID: 2082)	9.3 (0.3 - 59.1)	1.6 (PMID: 27174921)
CHI3L1	0.81 [P=0.0305029; BH-P=0.3506]	NA	0.99 [P=0.8066841; BH-P=0.91323]	0.94 [P=0.57264; BH-P=0.9189]	2/2	0/2	0/2		-	41.1 (0.4 - 89.8)
TERT	1.20 [P=0.0424234; BH-P=0.3802]	NA	1.04 [P=0.2655910; BH-P=0.62279]	1.05 [P=0.63459; BH-P=0.9189]	2/2	0/2	0/2		Not detected	0.1 (0.0 - 2.5)
RORA	1.19 [P=0.0498145; BH-P=0.3857]	NA	1.09 [P=0.1584433; BH-P=0.43752]	1.11 [P=0.25282; BH-P=0.6777]	2/2	0/2	0/2		Medium-Low (Patient ID: 3115)	9.9 (1.3 - 39.1)
RNF43	1.32 [P=0.0013758; BH-P=0.1321]	NA	0.92 [P=0.1460514; BH-P=0.43752]	1.01 [P=0.93882; BH-P=0.9706]	1/2	0/2	0/2		High-Medium (Patient ID: 3115)	17.4 (2.6 - 41.7)
COL4A5	1.32 [P=0.0051548; BH-P=0.2749]	NA	0.97 [P=0.5013840; BH-P=0.75208]	1.18 [P=0.07892; BH-P=0.2534]	1/2	0/2	0/2		-	5.6 (0.0 - 23.4)
PPARG	1.26 [P=0.0166430; BH-P=0.3506]	NA	1.05 [P=0.2827591; BH-P=0.62835]	1.00 [P=0.99987; BH-P=0.9999]	1/2	0/2	0/2		Medium (Patient ID: 2347)	0.2 (0.0 - 5.3)
MSH2	1.23 [P=0.0169753; BH-P=0.3506]	NA	0.99 [P=0.8742794; BH-P=0.91732]	1.05 [P=0.62554; BH-P=0.9189]	1/2	0/2	0/2		High-Medium (Patient ID: 2362)	30.6 (6.7 - 66.9)
TNFRSF12A	1.24 [P=0.0201970; BH-P=0.3506]	NA	1.02 [P=0.7849547; BH-P=0.90572]	1.00 [P=0.97049; BH-P=0.9867]	1/2	0/2	0/2		Medium-Low (Patient ID: 3115)	59.5 (18.7 - 100.0)
MPO	1.24 [P=0.0206306; BH-P=0.3506]	NA	1.04 [P=0.3123661; BH-P=0.66936]	0.96 [P=0.71833; BH-P=0.9189]	1/2	0/2	0/2		Low (Patient ID: 2724)	0.1 (0.0 - 2.2)
F2RL1	1.23 [P=0.0286918; BH-P=0.3506]	NA	0.95 [P=0.4163000; BH-P=0.70415]	1.04 [P=0.66836; BH-P=0.9189]	1/2	0/2	0/2		Medium-Low (Patient ID: 3146)	6.7 (0.9 - 62.4)
MTSS1	1.21 [P=0.0407037; BH-P=0.3802]	NA	1.00 [P=0.9574155; BH-P=0.95742]	1.09 [P=0.33955; BH-P=0.6777]	1/2	0/2	0/2		Medium-Low (Patient ID: 1837)	3.8 (0.1 - 50.6)
TFB1M	1.20 [P=0.0436944; BH-P=0.3802]	NA	1.19 [P=0.0652589; BH-P=0.26104]	0.92 [P=0.35530; BH-P=0.6777]	1/2	0/2	0/2		High-Medium (Patient ID: 3115)	9.0 (1.5 - 30.3)
PLIN1	1.18 [P=0.0439300; BH-P=0.3802]	NA	0.97 [P=0.2698772; BH-P=0.62279]	1.17 [P=0.06320; BH-P=0.2410]	1/2	0/2	0/2		Medium (Patient ID: 3115)	0.2 (0.0 - 1.8)
CD9	1.20 [P=0.0460417; BH-P=0.3802]	NA	1.14 [P=0.0564808; BH-P=0.24538]	0.96 [P=0.70390; BH-P=0.9189]	1/2	0/2	0/2		High-Medium (Patient ID: 2384)	92.5 (63.0 - 100.0)
TNFRSF19	1.22 [P=0.0465293; BH-P=0.3802]	NA	0.97 [P=0.4715655; BH-P=0.72549]	1.06 [P=0.51561; BH-P=0.8955]	1/2	0/2	0/2		-	2.7 (0.0 - 21.9)
ICAM2	1.20 [P=0.0466969; BH-P=0.3802]	NA	1.02 [P=0.7131075; BH-P=0.89138]	0.85 [P=0.09185; BH-P=0.2801]	1/2	0/2	0/2		Not detected	2.1 (0.0 - 20.8)
PTN	0.82 [P=0.0480137; BH-P=0.3802]	NA	0.96 [P=0.1550629; BH-P=0.43752]	1.03 [P=0.75928; BH-P=0.9263]	1/2	0/2	0/2		Not detected	16.7 (0.0 - 85.5)
KLRG1	1.18 [P=0.0483228; BH-P=0.3802]	NA	0.97 [P=0.5184872; BH-P=0.75398]	1.06 [P=0.52852; BH-P=0.8955]	1/2	0/2	0/2		Not detected	1.2 (0.0 - 12.4)
DLK1	1.32 [P=0.0092568; BH-P=0.3506]	NA	1.00 [P=0.8862278; BH-P=0.91732]	0.96 [P=0.68236; BH-P=0.9189]	0/2	0/2	0/2		Low (Patient ID: 2724)	0.0 (0.0 - 5.2)
MSH6	1.24 [P=0.0140877; BH-P=0.3506]	NA	0.96 [P=0.6427277; BH-P=0.86242]	0.90 [P=0.28722; BH-P=0.6777]	0/2	0/2	0/2		High-Medium (Patient ID: 2082)	36.7 (8.5 - 71.6)
CD99	1.23 [P=0.0219655; BH-P=0.3506]	NA	0.96 [P=0.4608357; BH-P=0.72549]	0.99 [P=0.88521; BH-P=0.9473]	0/2	0/2	0/2		Medium (Patient ID: 1115)	51.4 (1.4 - 91.9)
CD207	1.20 [P=0.0256601; BH-P=0.3506]	NA	1.00 [P=0.8888635; BH-P=0.91732]	0.95 [P=0.67323; BH-P=0.9189]	0/2	0/2	0/2		Not detected	0.0 (0.0 - 1.4)
OAS1	1.20 [P=0.0468861; BH-P=0.3802]	NA	0.98 [P=0.6316320; BH-P=0.86242]	0.90 [P=0.30100; BH-P=0.6777]	0/2	0/2	0/2		High-Medium (Patient ID: 2724)	19.7 (2.1 - 66.7)
ADIRF	1.21 [P=0.0380482; BH-P=0.3802]	NA	NA	1.02 [P=0.80926; BH-P=0.9473]	1/1	0/1	0/1		Medium-Low (Patient ID: 2391)	39.9 (0.2 - 87.3)
