## Supplementary Table S5 for "Spatial transcriptomics reveals tumour cell-intrinsic and microenvironmental features associated with survival in high-grade serous ovarian carcinoma"

### Sheet: Table S5
symbol	HR (Tumour-cell)	p-value (Tumour-cell)	HR (whole tissue)	p-value (whole tissue)
PROX1	1.48311	3.01002e-05	1.44528	0.000322353
ISG20	1.36618	0.000385521	1.18758	0.0552483
PDGFRB	1.37663	0.0010643	1.36811	0.00108457
CTPS2	1.32127	0.00136213	1.1371	0.128162
RNF43	1.31518	0.00137577	1.18315	0.0563464
ADA	1.35426	0.00189901	1.21093	0.039788
COMP	1.34689	0.00200556	1.39209	0.000870311
RBPJ	1.31355	0.00480289	1.15987	0.116611
COL4A5	1.32351	0.00515475	1.26108	0.0152897
MGAM	1.35173	0.00615845	1.2445	0.067391
DLK1	1.32243	0.00925677	1.16835	0.15613
EPOR	1.33144	0.0097272	1.26843	0.037715
FGFR3	1.28955	0.00998887	1.1837	0.0754279
TNFRSF11B	0.788386	0.0105618	0.799671	0.0189239
CXCL12	1.29556	0.0111546	1.12129	0.201312
IGF1R	1.18826	0.0122518	1.111	0.166166
MSH6	1.24485	0.0140877	1.11062	0.231551
TFF3	1.22817	0.0159219	1.16437	0.0846599
ITGB5	1.23936	0.0163318	1.18972	0.0538186
PPARG	1.26443	0.016643	1.24587	0.022205
MSH2	1.23207	0.0169753	1.10812	0.246972
LTF	0.747229	0.0183093	0.749885	0.0190423
RASGRP4	1.25319	0.0199836	1.17048	0.109413
TNFRSF12A	1.23609	0.020197	1.13411	0.183029
ADIPOQ	1.25593	0.0202005	1.15829	0.141637
CACNA1C	1.23921	0.0202273	1.34352	0.00192978
MPO	1.23517	0.0206306	1.12041	0.220951
CD99	1.23491	0.0219655	1.2293	0.0203013
VWF	1.21277	0.0224126	1.07798	0.373421
NOTCH3	1.23913	0.0244772	1.13897	0.155891
CD207	1.19971	0.0256601	1.15144	0.102934
CD44	0.798562	0.0261812	0.853284	0.111512
L1CAM	1.22185	0.0264231	1.26311	0.0159618
LAG3	1.22303	0.0265681	1.14185	0.140616
TMEM45A	1.22782	0.0275299	1.15317	0.119362
SOGA1	1.22099	0.0283412	1.13057	0.180265
TCF15	1.20907	0.0284874	1.09966	0.274083
F2RL1	1.23361	0.0286918	1.14176	0.204906
FOXP3	1.25881	0.0299294	1.0575	0.589947
FAM120B	1.21157	0.0300532	1.13167	0.149983
CHI3L1	0.813866	0.0305029	0.813136	0.037406
MECOM	1.23501	0.0306788	1.08583	0.390275
ENG	1.21092	0.0340943	1.36179	0.00226831
FGF18	1.23302	0.0344043	1.18285	0.0867138
MLH1	1.21228	0.0369198	1.0847	0.359121
APBA2	1.19634	0.0375657	1.13428	0.136806
CCND1	1.23125	0.0377495	1.1949	0.0914537
ADIRF	1.21257	0.0380482	1.10101	0.294007
CDH3	1.20917	0.0392565	1.18844	0.0597204
MTSS1	1.21498	0.0407037	1.12069	0.218252
TERT	1.19504	0.0424234	1.05327	0.56568
TFB1M	1.20344	0.0436944	1.15155	0.13028
PLIN1	1.18061	0.04393	1.14852	0.109125
CFD	1.20507	0.0448319	1.09645	0.307723
CD9	1.19613	0.0460417	1.08112	0.392503
TNFRSF19	1.22081	0.0465293	1.11814	0.269448
VCAN	1.22102	0.0466714	1.16905	0.112244
ICAM2	1.19503	0.0466969	1.12543	0.187331
OAS1	1.19849	0.0468861	1.14974	0.12436
PTN	0.822246	0.0480137	0.806986	0.0288362
KLRG1	1.18041	0.0483228	1.10994	0.241834
RORA	1.18581	0.0498145	1.14432	0.129432
GPC3	1.19588	0.0514472	1.08904	0.343231
WFDC5	1.18988	0.0531189	1.08616	0.370281
TIE1	1.20253	0.0558551	1.11488	0.224013
RCN2	1.1853	0.0600022	1.08172	0.393432
ADGRL1	1.20745	0.0606571	1.12037	0.242296
PI3	0.839085	0.0614684	0.850388	0.0991315
COL5A2	1.18402	0.061566	1.16904	0.10219
GNLY	1.16367	0.0616987	1.06215	0.532113
HMGB3	1.19808	0.0627714	1.06488	0.509206
ICOS	1.18672	0.0643432	1.04981	0.634124
SERPINF1	1.21222	0.0645553	1.41846	0.000667485
ZNF683	1.19065	0.0668238	1.09363	0.350388
PDCD1	1.17794	0.0698204	1.16526	0.111037
TCF4	1.18223	0.0705843	1.24383	0.0215911
PDE2A	1.18121	0.0727523	1.10542	0.262492
CXCL3	0.855984	0.0746704	0.892843	0.194457
COL9A2	1.19644	0.0764137	1.15787	0.160786
CAPS	1.17714	0.0776737	1.09223	0.329309
IL32	1.16311	0.0778578	1.08171	0.388137
FOLR1	0.853081	0.0782175	0.827727	0.0475135
OAS3	1.16581	0.0782303	1.09243	0.316023
CLEC4C	1.15922	0.0796019	1.07149	0.436755
IGHA1	1.17593	0.0796925	0.954381	0.609887
TNFRSF10A	1.17371	0.0818544	1.05811	0.548127
KRT17	1.17492	0.0851723	1.11346	0.243906
GSN	1.15504	0.0856171	1.11382	0.191161
CCL3	1.17032	0.0866206	1.22389	0.0297403
CXCL1	0.858899	0.0884622	0.877664	0.134948
PIGR	0.834637	0.0899319	0.822002	0.065605
SLC51A	1.15648	0.0926502	1.10097	0.283809
MROH6	1.18192	0.0927188	1.0496	0.616774
COL22A1	1.1628	0.093126	1.09403	0.341939
SPOCK2	1.17125	0.0936399	1.10547	0.291909
ERBB3	1.1684	0.0940201	1.05169	0.607967
IL17RE	1.17777	0.0942272	1.04803	0.610745
NCAM1	1.18203	0.0959679	1.16222	0.107939
CEACAM6	1.16328	0.0961231	1.12817	0.205262
CXCL9	0.842105	0.0966425	0.851887	0.133732
WTAP	1.1556	0.0970114	1.07708	0.406473
CLU	0.866659	0.0977516	0.845292	0.0569653
CD101	1.17172	0.10283	1.03454	0.721663
TEX261	1.16231	0.103396	1.06532	0.476505
ITGB6	0.85387	0.103842	0.839302	0.0802721
NRCAM	1.17463	0.104758	1.09094	0.393751
EMP1	1.1662	0.104831	1.10899	0.288297
CD3D	1.16562	0.105431	1.00775	0.933724
FGFBP2	1.16319	0.109685	1.07853	0.427925
C2orf88	0.869985	0.110908	0.842559	0.0580295
TAGLN	1.16016	0.11149	1.23159	0.0249253
TNFRSF10B	1.14645	0.111688	1.09303	0.313339
INHBA	1.15452	0.112067	1.07749	0.40825
TRMT112	1.15759	0.11242	1.07871	0.409239
PMS2	1.15029	0.113711	1.0628	0.496281
CYTOR	1.15361	0.116226	1.12489	0.218303
ATM	1.14875	0.119997	1.10341	0.25695
SDC1	1.16956	0.122952	1.07123	0.489057
KIT	1.14961	0.124144	1.17569	0.101325
FBLN1	1.14702	0.124309	1.13552	0.136477
ADAM12	1.15912	0.124378	1.21906	0.0424652
ITGAE	1.1606	0.126984	1.03907	0.677938
PCNA	1.1434	0.127932	1.03148	0.728219
TACSTD2	1.14317	0.129004	1.09476	0.331054
IL11RA	1.16521	0.129491	1.11961	0.265715
SASH1	1.13713	0.129711	1.1438	0.102689
CD68	0.876426	0.131447	1.01376	0.885173
ACTA2	1.14835	0.133653	1.25246	0.0164669
NARS2	1.15753	0.135506	1.08022	0.434994
IER3	0.869146	0.137346	0.919785	0.413358
IL1RN	1.1438	0.140788	1.0939	0.353572
BRCA1	1.14282	0.141117	1.0606	0.520512
CLDN5	1.13817	0.142581	1.10334	0.291772
COL5A1	1.16037	0.142766	1.21411	0.04228
CSK	1.13641	0.14295	1.06706	0.461751
FBXO4	1.14957	0.146359	1.07495	0.453852
MAVS	1.1384	0.146713	1.04541	0.617699
TSPAN1	1.152	0.148364	1.13304	0.235521
SNRPD1	1.14185	0.149333	1.04546	0.633863
EFNA5	1.15007	0.150295	1.17468	0.106356
ALCAM	0.86295	0.152672	0.855213	0.13856
JCHAIN	0.863023	0.152961	0.825839	0.0615207
S100P	1.14557	0.154386	1.07446	0.46495
TIMP2	1.13105	0.156279	1.28727	0.00447994
APLP2	1.12687	0.156424	1.07305	0.434648
PFDN6	1.13727	0.162074	1.08714	0.378649
LPAR3	1.13291	0.16297	1.039	0.674934
PEX3	1.14042	0.163821	1.08319	0.395542
BTG1	1.14339	0.16742	1.05587	0.551275
FAM200B	1.12903	0.167956	1.07076	0.435858
LGR6	1.13982	0.172326	1.07825	0.451551
THBS2	1.12378	0.172733	1.15715	0.111807
CD28	1.13145	0.175623	1.10771	0.303979
KRT7	1.127	0.176557	1.05855	0.563256
TBC1D7	1.1325	0.176864	1.05797	0.538124
NLRP12	1.12023	0.177912	1.0392	0.649397
ERBB2	1.12717	0.17814	1.06992	0.466305
CCL19	1.13996	0.181141	0.992728	0.938366
PLVAP	1.12727	0.181376	1.07327	0.433508
CD27	1.12704	0.181648	0.982809	0.850781
ALDOC	0.897628	0.185131	0.921089	0.311148
TGFA	1.11953	0.191743	1.12412	0.221996
MAGOHB	1.11451	0.192321	1.02469	0.779834
BLOC1S1	1.12727	0.192629	1.03639	0.701384
MRGPRX2	1.11322	0.192927	1.07333	0.419201
EGFR	0.889792	0.193868	0.897822	0.232501
CX3CR1	1.12516	0.195247	1.1323	0.227082
CAMP	1.12045	0.195302	1.04696	0.628018
EGR2	1.13413	0.196502	1.2602	0.0118876
GZMH	1.12982	0.19677	1.04674	0.642113
MFGE8	1.13382	0.199307	1.18282	0.122624
IGFBP4	1.12879	0.199698	1.38117	0.00140216
EFNB2	1.13284	0.202389	1.04133	0.667798
IL6	0.896283	0.203962	0.980788	0.859212
PSPN	1.12048	0.204394	1.09744	0.321568
CCL18	1.11703	0.207304	1.17804	0.0859451
CKAP2	1.12575	0.209263	1.01493	0.873556
STAU2	1.12517	0.209969	1.02766	0.768446
PDPN	1.10254	0.211448	1.11634	0.19332
WNT9A	1.1186	0.218125	1.05103	0.603984
MSLN	0.898376	0.218978	0.860496	0.100584
PSMA2	1.11609	0.225622	1.03513	0.708335
UBD	0.890333	0.225899	0.88775	0.21738
TBX21	1.11792	0.22618	1.04545	0.635842
CST7	1.13057	0.227693	1.06346	0.526384
PFN4	1.11853	0.228215	1.02966	0.754971
FBXO24	1.11177	0.229819	1.04205	0.64877
SLAMF6	1.11581	0.231452	0.991314	0.926411
CD47	1.10945	0.232483	1.04482	0.631743
ADORA3	1.11115	0.232694	1.0663	0.466805
CTLA4	1.11415	0.2362	0.95949	0.659455
FBN1	1.11117	0.236844	1.32731	0.00191763
HP	0.890774	0.242393	0.91484	0.37187
ITGB2	0.903932	0.243409	0.954692	0.597724
BMP7	1.11104	0.246511	1.07757	0.418588
NDUFC2	1.11651	0.247815	1.04942	0.626055
MYOM2	1.12904	0.248598	1.19022	0.100373
CEACAM1	1.12256	0.250046	1.09583	0.385879
IGHG2	0.905906	0.252391	0.870042	0.142689
RGMB-AS1	1.09221	0.254325	1.04995	0.55597
DMC1	1.09969	0.258151	1.01629	0.855017
UPK3B	0.908368	0.263561	0.913812	0.29651
CXCL5	1.11083	0.264396	1.07858	0.417698
OAZ3	1.11002	0.264696	1.03698	0.697579
FGF1	1.10904	0.266787	1.12991	0.225439
NDRG3	1.10215	0.269426	1.06656	0.47352
MMP19	1.10048	0.272141	1.28963	0.0137622
CTSW	1.11105	0.272239	0.99332	0.940246
SDC4	1.10102	0.27432	1.02777	0.77375
GZMK	1.09291	0.278633	1.06618	0.483459
HMCN2	1.10898	0.280507	1.10725	0.309586
ADAMDEC1	1.11314	0.282958	1.09798	0.382549
COL6A1	1.11248	0.283143	1.10438	0.301454
EPCAM	1.09937	0.285028	1.00954	0.921687
GZMB	1.10749	0.288318	1.0235	0.827422
POSTN	1.08901	0.291439	1.18644	0.090515
OGN	1.09279	0.294639	1.3498	0.00151913
MUC16	1.10374	0.294885	1.04543	0.642277
TPPP3	1.09032	0.295921	1.02399	0.766688
PROM1	0.907709	0.297397	0.908438	0.321392
LTA	1.09672	0.298341	1.01748	0.854079
GATA3	1.11479	0.301235	1.04647	0.674453
FAM83H	0.910437	0.303827	0.870974	0.138981
CXCR6	1.09233	0.303959	1.03299	0.717731
SLC34A2	0.915343	0.30979	0.880689	0.166809
MZB1	1.10388	0.310465	0.87867	0.182864
IFNG	1.09738	0.313136	1.04553	0.663433
BFSP2	1.09163	0.315909	1.01757	0.847892
RELN	1.08467	0.317366	1.02935	0.740658
IL18	0.910996	0.319984	0.927396	0.424161
MMP2	1.10623	0.320114	1.23684	0.0236361
RIPK4	1.08951	0.323883	1.10078	0.353414
FGFR2	0.913578	0.325301	0.905114	0.289274
DNAJC9-AS1	1.09111	0.325412	1.03705	0.684996
TG	0.920686	0.326017	0.896806	0.204399
GBP4	0.913526	0.3265	0.925049	0.382855
XCL1	1.0846	0.327721	1.03027	0.727434
VTCN1	0.909488	0.332173	0.896638	0.291993
TRDC	0.900872	0.333544	0.902695	0.351536
FGFR1	1.09196	0.33382	1.05219	0.566679
COL11A1	1.08288	0.337139	1.15614	0.138457
LILRA4	1.08219	0.339893	1.02828	0.746267
GPR27	1.08772	0.34844	1.01533	0.868117
ITPKC	1.08274	0.352289	1.07832	0.420907
FZD6	0.918765	0.354103	0.872035	0.159627
XBP1	0.918008	0.357864	0.843144	0.0784825
CCL2	0.91847	0.361955	0.943494	0.516406
FZD5	1.08519	0.36294	1.00461	0.959547
TCF7	1.07574	0.363486	0.987866	0.883454
ENPP2	1.10782	0.365078	1.07931	0.456644
CP	0.921734	0.365665	0.895325	0.224646
FXYD3	1.07647	0.36715	1.03724	0.662617
PLTP	1.08319	0.367577	1.03168	0.724144
MYC	0.921571	0.368178	0.911309	0.314427
AXL	1.08554	0.371564	1.13592	0.119194
IGHG4	0.927734	0.37736	0.847962	0.0970005
MYCNOS	1.08371	0.381559	0.998572	0.987916
CXCL2	0.926567	0.381576	0.958803	0.615205
CD79A	1.07999	0.382051	0.900035	0.255228
EPB41L2	0.92467	0.382137	0.964281	0.674773
WNT7A	1.08452	0.385213	1.10048	0.318837
LIF	0.924001	0.389616	0.996519	0.971902
CTXN2	1.07329	0.393706	1.00888	0.918821
TRGC2	1.071	0.395866	1.01682	0.851147
CCR7	1.07997	0.395932	1.04915	0.612388
SLA	0.93699	0.398682	0.978175	0.801049
PYGB	1.0797	0.399676	1.02178	0.819105
LINC01556	1.07771	0.401667	1.02909	0.763094
EPHA4	1.08381	0.402342	1.05492	0.574371
TOP2A	1.07997	0.40574	0.997411	0.97747
IGF1	1.07677	0.411572	1.09993	0.260914
CDCP1	0.929428	0.418233	0.909493	0.312784
LILRA2	1.07009	0.41941	1.03927	0.662422
DNALI1	1.08022	0.421979	1.01453	0.881328
CD38	1.07472	0.42245	0.934735	0.463549
GPIHBP1	1.07501	0.422547	1.01999	0.828851
SELL	1.0737	0.424403	0.979746	0.81822
ADGRB1	1.08139	0.424758	1.03377	0.740631
IL7R	1.07208	0.425669	0.956298	0.651455
TAP1	0.932007	0.426079	0.927858	0.406251
HSPA1B	1.07975	0.426804	1.01139	0.906862
CCDC160	1.07773	0.427877	1.04964	0.624207
SLC12A9	1.07207	0.428481	1.0087	0.922164
CD36	1.07674	0.4289	1.20233	0.108865
SSC5D	0.934797	0.429184	1.1614	0.0845376
STAT1	1.07234	0.431083	1.02559	0.779049
TNFRSF1A	1.07307	0.43113	1.01767	0.845388
NLRP4	1.0652	0.433036	0.983202	0.842064
FLT1	1.07267	0.433617	1.06794	0.467749
PARP1	1.06673	0.434354	0.987831	0.887228
CEACAM8	1.06947	0.438251	1.01522	0.866595
MARCO	1.07312	0.442143	1.07219	0.469082
GDF15	0.935322	0.445227	0.933133	0.499024
PDGFC	1.07997	0.446079	1.06881	0.489578
TRIB1	0.937179	0.447579	0.903176	0.241673
FGF9	1.08032	0.448517	1.06685	0.529326
IL6ST	0.933245	0.449197	0.967959	0.705479
RGS5	1.06658	0.451087	1.08105	0.346511
CALM3	1.07307	0.451284	1.04003	0.671902
ITGAL	1.06518	0.452835	1.04585	0.629551
CXCR3	1.06842	0.456617	1.01638	0.85254
CCL5	0.934812	0.459067	0.938766	0.496785
ACOT13	1.06864	0.459897	1.04819	0.625391
IGHM	0.934342	0.470205	0.791546	0.024848
NKG7	1.0717	0.470455	1.0589	0.594296
IL2RB	1.07187	0.479054	0.987913	0.895988
GRN	1.06592	0.479447	1.08151	0.400557
AGR2	0.926461	0.480748	0.904248	0.350135
ZFAT	1.06365	0.497624	0.980805	0.832696
CD52	1.05951	0.499404	0.980889	0.835226
OAS2	1.06125	0.500088	1.01963	0.823854
COA4	1.06266	0.501068	0.991039	0.921937
TIGD5	1.06283	0.501187	0.986273	0.880662
PTCH1	1.05713	0.506249	1.01636	0.862933
IL2RA	1.06373	0.507658	1.036	0.714684
LAMC2	0.940857	0.508056	0.915418	0.346451
MRC1	1.05315	0.508433	1.07799	0.420411
PLAT	1.05912	0.511731	0.993036	0.932561
SEMA3G	1.06154	0.512923	0.992885	0.932635
LCN2	0.94166	0.51317	0.927064	0.426733
CD69	1.05568	0.524939	1.01292	0.884674
MMP1	1.06059	0.533605	0.955912	0.65308
CD4	1.04591	0.534541	1.02147	0.802433
LTB	0.942374	0.534841	0.924694	0.40293
LIPH	1.05048	0.537085	1.01766	0.825879
RGS2	0.950194	0.538347	1.06448	0.443751
KLRB1	1.05258	0.539601	0.968059	0.711903
PTPRC	0.948413	0.540378	0.984739	0.86459
KLRC1	1.05079	0.541713	0.997135	0.974041
KCTD11	1.05788	0.54578	0.984878	0.86664
MUC4	1.04877	0.554943	1.02082	0.802561
IL1RAP	1.06266	0.559395	0.99909	0.993074
KLRD1	1.04933	0.559645	1.01247	0.883805
IFNAR1	1.05522	0.559941	0.975536	0.786259
SIRPA	1.05866	0.563882	1.07417	0.458133
S100A8	0.947299	0.56579	0.9386	0.474726
HLA-DOB	1.05006	0.568158	1.00148	0.987035
CD163	1.04963	0.569163	1.15038	0.162232
ADGRG1	0.952349	0.570192	0.910195	0.330398
ITGA3	1.05417	0.572699	1.06381	0.553792
MKI67	1.05687	0.580833	0.942173	0.510526
SLURP1	1.05391	0.590295	0.998455	0.987151
CXCL10	0.950233	0.590744	0.948942	0.580836
PDP1	1.05256	0.591583	0.991754	0.931123
GZMA	1.0491	0.593568	1.03791	0.706405
SERPINA1	0.949001	0.595872	0.971836	0.764232
TNF	0.953387	0.596452	0.949267	0.565154
LAMP3	1.0499	0.597635	1.03354	0.733298
TPMT	0.95332	0.601825	0.933981	0.477461
IL1RL1	0.957189	0.601914	0.904042	0.251935
PVT1	1.04714	0.603905	1.01207	0.893547
BGN	1.04424	0.605067	1.28683	0.00850716
ARHGEF38	1.04814	0.606709	0.999092	0.992475
FAM166B	1.04937	0.609254	0.988513	0.902032
ICAM3	1.04643	0.609322	0.989766	0.90961
SERPINI2	0.942253	0.610401	0.930464	0.54522
APOD	1.03985	0.610543	1.06594	0.417704
CSF1	0.955819	0.613806	0.925469	0.399808
CXCL17	0.943351	0.618105	0.902509	0.385295
ACSM3	1.04085	0.618113	1.06295	0.464441
ATF3	1.04796	0.61947	1.05251	0.588838
EPPK1	1.04665	0.621863	0.966191	0.701451
TGFBR3	1.04167	0.625578	1.04294	0.612743
PAEP	0.957324	0.627293	0.954042	0.634968
COL14A1	1.04331	0.62746	1.17506	0.0725709
LDLR	0.957193	0.630042	0.932131	0.441704
ADM	1.05747	0.632317	0.96884	0.769042
ADM2	1.04837	0.633923	1.02504	0.809042
NECTIN3	1.0441	0.634975	0.997005	0.973584
IL20RA	1.0373	0.64554	1.01874	0.820663
LGALS9	1.04432	0.648793	1.03298	0.726687
IL1B	0.959659	0.652979	1.0295	0.768025
KLRF1	1.03631	0.656618	1.00162	0.984918
CCR2	1.0358	0.659474	0.932903	0.421454
SLC45A4	0.960683	0.660856	0.936172	0.491307
PRF1	1.03987	0.662976	1.00172	0.985934
CCL22	1.0419	0.663297	1.03687	0.718037
ITGB8	1.04049	0.664076	0.967011	0.726005
S100A9	0.962636	0.671085	0.951334	0.556809
IL1R2	1.03771	0.673972	1.05009	0.578508
DNAJB11	1.04142	0.67508	0.977269	0.814959
LAMP2	1.03763	0.678594	1.00163	0.985602
GMPR	0.964278	0.68039	0.942427	0.51492
EGR3	1.0365	0.683163	1.12319	0.173595
AREG	0.967241	0.687698	0.975712	0.756211
GPNMB	0.958493	0.690137	1.01703	0.859357
NLGN1	1.03626	0.707962	0.978393	0.818356
BTLA	1.03249	0.708419	0.966814	0.699527
FILIP1	1.03463	0.708432	0.975697	0.798563
AADAC	0.961657	0.708766	0.938567	0.530633
MMP7	1.03759	0.711662	0.993289	0.947645
RUNX3	0.968575	0.716485	0.94653	0.561437
LGALS2	1.03186	0.717379	1.00376	0.966493
SNAI2	1.03393	0.717461	1.17755	0.0866903
COL6A2	1.03468	0.723029	1.21523	0.0453949
ANKRD13A	0.970155	0.728841	0.933692	0.441938
NOL7	1.03067	0.729821	0.986723	0.884934
ANPEP	1.03084	0.735901	1.03656	0.697872
KHDRBS3	0.968569	0.738193	0.920817	0.375123
CD70	1.02828	0.738719	0.984094	0.854287
LGR5	1.03369	0.739642	1.01271	0.895415
IL10RA	1.02473	0.741355	1.02738	0.755466
CD3E	0.972902	0.74138	0.93889	0.485755
TIMP3	1.03082	0.741492	1.12534	0.190701
CD86	0.972023	0.752849	0.986858	0.882764
TNFRSF1B	0.976187	0.75669	0.986509	0.870187
TFAP2B	0.973752	0.758481	0.945791	0.538456
CLCF1	1.02698	0.763034	0.983173	0.854614
CXCL11	0.97176	0.771106	0.991717	0.930811
WNT7B	0.974133	0.773997	0.964084	0.719806
SOX17	1.02563	0.775643	0.934273	0.451258
GALNT10	1.02574	0.780203	1.23064	0.023545
ADGRE5	0.974286	0.780706	0.967317	0.71323
GLUL	1.02394	0.78345	1.01856	0.832579
TIGIT	1.02344	0.791669	0.92882	0.407232
FGF10	0.978868	0.794314	1.02088	0.812215
CMBL	1.0238	0.795149	1.0315	0.72977
RSPO1	0.978381	0.799427	0.946369	0.544147
CD8A	1.02419	0.800136	0.971861	0.756953
CXCR4	0.977655	0.801476	0.903048	0.266106
FAP	1.02029	0.804661	1.10029	0.31745
TNC	1.02173	0.818308	1.07175	0.498819
NID2	0.977551	0.819335	1.23829	0.0264753
SERPINE1	0.981633	0.819708	1.0374	0.680036
IGFBP5	1.02097	0.824047	1.17607	0.0828351
NT5E	0.977748	0.825291	1.05018	0.595516
BCAM	0.982607	0.833612	0.926859	0.405422
SELP	1.01858	0.834105	0.993654	0.945115
EGR1	1.01832	0.839659	1.11141	0.22892
TPM2	0.982393	0.842144	1.00103	0.990558
SORCS2	0.982967	0.845606	1.08898	0.391468
VSIR	0.984665	0.848931	0.976213	0.759962
CD55	1.01586	0.858706	0.98756	0.87913
MMP9	0.986123	0.861856	1.0259	0.803618
HAVCR2	0.985946	0.863447	1.05904	0.53048
ANXA4	1.01411	0.866415	1.00561	0.951239
CD59	0.985096	0.870122	0.986109	0.880594
MPZ	1.01481	0.871086	0.969438	0.733036
NPR1	0.985984	0.87259	0.954606	0.616163
LAMC3	0.987238	0.883016	1.07014	0.481191
GAS6	1.01259	0.896422	1.05466	0.585304
CPA3	0.989436	0.897383	0.932896	0.399833
CLEC5A	0.99006	0.901072	0.980261	0.822004
CD2	0.989101	0.903176	0.95264	0.612467
INHBB	1.01084	0.904632	0.968049	0.719568
OLR1	0.991042	0.909045	1.03094	0.725219
ITGA1	1.01038	0.915535	1.11192	0.236059
HMGB2	0.991264	0.916336	0.92906	0.395508
ESCO1	0.99135	0.92283	0.955175	0.614956
FCGBP	0.992498	0.932096	0.970441	0.741823
ATAD2	1.00759	0.934904	0.943248	0.538914
MS4A1	0.993704	0.938753	0.903671	0.249571
TNFRSF21	0.993733	0.941351	0.969027	0.727142
PCAT18	1.0069	0.943194	0.966188	0.727107
THBS1	1.00576	0.944194	1.20034	0.0331387
NOTCH1	0.99441	0.951862	0.986293	0.880042
CCL20	1.00515	0.953355	0.981901	0.8401
IQANK1	0.995193	0.961429	0.935927	0.51169
KRT19	0.996124	0.965972	0.943013	0.545142
THY1	1.0035	0.969299	1.00488	0.955053
CFTR	1.00279	0.974725	0.972894	0.766932
IL6R	0.997351	0.976498	0.943266	0.512504
TNFSF14	1.0026	0.977121	0.990088	0.914637
MCUR1	1.00238	0.978665	0.955303	0.627331
CXCL14	1.00251	0.978721	1.16053	0.132238
TNFSF10	0.997698	0.979716	0.982656	0.845923
CSF1R	1.00199	0.97977	1.04562	0.604426
CXCL8	0.997783	0.980508	0.951913	0.560862
TP53	1.00183	0.983634	0.972006	0.753293
TOX	1.0017	0.984665	0.948427	0.535246
PECAM1	1.00139	0.988587	1.01053	0.89881
CXCL13	1.00124	0.990444	0.910793	0.41648
LAMB3	1.00099	0.991177	0.954924	0.608403
ERBB4	0.999391	0.994438	0.966423	0.699916
SLPI	1.00042	0.996321	0.970747	0.763248
IL2RG	0.999556	0.996512	0.937589	0.497805
CD24	1.00031	0.997171	0.961219	0.675818
CD40LG	1.00029	0.997258	0.980569	0.825483
HAS2	1.0001	0.999083	0.96178	0.669467
CDH1	1.0001	0.999091	0.936057	0.492834
