## Supplementary Table S6 for "Spatial transcriptomics reveals tumour cell-intrinsic and microenvironmental features associated with survival in high-grade serous ovarian carcinoma"

### Sheet: Table S6
Gene	Cytoband	CNA	Profiled Samples	Total samples	Freq	Is Cancer Gene (source: OncoKB)	ConnectomeDB2025 Ligand/Receptor	Survival-association in our data
CXCL12	10q11.21	AMP	3	571	0.005	No	Secreted ligand	Shorter-survival
ADIRF	10q23.2	HOMDEL	3	571	0.005	No	-	Shorter-survival
ADIRF	10q23.2	AMP	1	571	0.002	No	-	Shorter-survival
CD44	11p13	AMP	5	571	0.009	No	Secreted, cell membrane ligand/receptor	Longer-survival
CCND1	11q13.3	AMP	17	571	0.03	Yes	-	Shorter-survival
CD9	12p13.31	AMP	47	571	0.082	No	Receptor	Shorter-survival
KLRG1	12p13.31	AMP	43	571	0.075	No	Cell membrane ligand/receptor	Shorter-survival
LAG3	12p13.31	AMP	47	571	0.082	Yes	Cell membrane receptor	Shorter-survival
VWF	12p13.31	AMP	45	571	0.079	No	Secreted ligand	Shorter-survival
CACNA1C	12p13.33	AMP	47	571	0.082	No	-	Shorter-survival
OAS1	12q24.13	AMP	3	571	0.005	No	-	Shorter-survival
TNFRSF19	13q12.12	AMP	4	571	0.007	No	Cell membrane receptor	Shorter-survival
DLK1	14q32.2	AMP	8	571	0.014	No	Secreted, cell membrane ligand	Shorter-survival
RORA	15q22.2	AMP	1	571	0.002	No	-	Shorter-survival
RORA	15q22.2	HOMDEL	1	571	0.002	No	-	Shorter-survival
ISG20	15q26.1	AMP	4	571	0.007	No	-	Shorter-survival
PLIN1	15q26.1	AMP	5	571	0.009	No	-	Shorter-survival
IGF1R	15q26.3	AMP	11	571	0.019	Yes	Cell membrane receptor	Shorter-survival
IGF1R	15q26.3	HOMDEL	1	571	0.002	Yes	Cell membrane receptor	Shorter-survival
TNFRSF12A	16p13.3	AMP	5	571	0.009	No	Cell membrane receptor	Shorter-survival
CDH3	16q22.1	HOMDEL	2	571	0.004	No	Cell membrane ligand/receptor	Shorter-survival
CDH3	16q22.1	AMP	1	571	0.002	No	Cell membrane ligand/receptor	Shorter-survival
MPO	17q22	AMP	4	571	0.007	No	-	Shorter-survival
RNF43	17q22	AMP	4	571	0.007	Yes	-	Shorter-survival
RNF43	17q22	HOMDEL	1	571	0.002	Yes	-	Shorter-survival
ICAM2	17q23.3	AMP	5	571	0.009	No	Cell membrane ligand	Shorter-survival
COMP	19p13.11	AMP	40	571	0.07	No	Secreted ligand	Shorter-survival
NOTCH3	19p13.12	AMP	72	571	0.126	Yes	Cell membrane receptor	Shorter-survival
EPOR	19p13.2	AMP	43	571	0.075	Yes	Cell membrane receptor	Shorter-survival
RASGRP4	19q13.2	AMP	58	571	0.102	No	-	Shorter-survival
CHI3L1	1q32.1	AMP	21	571	0.037	No	-	Longer-survival
PROX1	1q32.3	AMP	11	571	0.019	No	-	Shorter-survival
TCF15	20p13	AMP	35	571	0.061	No	-	Shorter-survival
ADA	20q13.12	AMP	42	571	0.074	No	Cell membrane ligand	Shorter-survival
TFF3	21q22.3	AMP	5	571	0.009	No	Secreted ligand	Shorter-survival
CD207	2p13.3	AMP	10	571	0.018	No	-	Shorter-survival
MSH6	2p16.3	AMP	14	571	0.025	Yes	-	Shorter-survival
MSH2	2p21-p16.3	AMP	14	571	0.025	Yes	-	Shorter-survival
LTF	3p21.31	AMP	3	571	0.005	No	Secreted ligand	Longer-survival
MLH1	3p22.2	AMP	5	571	0.009	Yes	-	Shorter-survival
PPARG	3p25.2	AMP	6	571	0.011	Yes	-	Shorter-survival
TMEM45A	3q12.2	AMP	19	571	0.033	No	-	Shorter-survival
ITGB5	3q21.2	AMP	20	571	0.035	No	Cell membrane receptor	Shorter-survival
MECOM	3q26.2	AMP	112	571	0.196	Yes	-	Shorter-survival
ADIPOQ	3q27.3	AMP	64	571	0.112	No	Secreted ligand	Shorter-survival
ADIPOQ	3q27.3	HOMDEL	1	571	0.002	No	Secreted ligand	Shorter-survival
RBPJ	4p15.2	AMP	4	571	0.007	No	-	Shorter-survival
FGFR3	4p16.3	AMP	17	571	0.03	Yes	Cell membrane receptor	Shorter-survival
TERT	5p15.33	AMP	43	571	0.075	Yes	-	Shorter-survival
F2RL1	5q13.3	AMP	1	571	0.002	No	Cell membrane receptor	Shorter-survival
PDGFRB	5q32	AMP	2	571	0.004	Yes	Cell membrane receptor	Shorter-survival
FGF18	5q35.1	AMP	3	571	0.005	No	Secreted ligand	Shorter-survival
TFB1M	6q25.3	AMP	3	571	0.005	No	-	Shorter-survival
FAM120B	6q27	AMP	4	571	0.007	No	-	Shorter-survival
PTN	7q33	AMP	25	571	0.044	No	Secreted ligand	Longer-survival
MGAM	7q34	AMP	25	571	0.044	Yes	-	Shorter-survival
TNFRSF11B	8q24.12	AMP	93	571	0.163	No	-	Longer-survival
MTSS1	8q24.13	AMP	113	571	0.198	No	-	Shorter-survival
ENG	9q34.11	AMP	2	571	0.004	No	Cell membrane receptor	Shorter-survival
CTPS2	-	-	-	-	-	-	-	Shorter-survival
SOGA1	-	-	-	-	-	-	-	Shorter-survival
APBA2	-	-	-	-	-	-	-	Shorter-survival
CD99	-	-	-	-	-	-	Cell membrane ligand	Shorter-survival
L1CAM	-	-	-	-	-	-	Secreted, cell membrane ligand/receptor	Shorter-survival
VCAN	-	-	-	-	-	-	Secreted ligand	Shorter-survival
COL4A5	-	-	-	-	-	-	Secreted, cell membrane ligand	Shorter-survival
FOXP3	-	-	-	-	-	-	-	Shorter-survival
