## Supplementary Table S7 for "Spatial transcriptomics reveals tumour cell-intrinsic and microenvironmental features associated with survival in high-grade serous ovarian carcinoma"

### Sheet: Table S7
Gene_name	Coefficient (β)_from_elastic_net_regularisation
PROX1	0.0935896
CTPS2	0.0856803
ISG20	0.0781003
L1CAM	0.070008
ADA	0.0546596
COMP	0.0483751
COL4A5	0.00826427
RNF43	0.00680311
CCND1	0.000341
PTN	-0.00803197
CD44	-0.0138101
CHI3L1	-0.0348661
LTF	-0.0836809
TNFRSF11B	-0.113242
ADIPOQ	0
ADIRF	0
APBA2	0
CACNA1C	0
CD207	0
CD9	0
CD99	0
CDH3	0
CXCL12	0
DLK1	0
ENG	0
EPOR	0
F2RL1	0
FAM120B	0
FGF18	0
FGFR3	0
FOXP3	0
ICAM2	0
IGF1R	0
ITGB5	0
KLRG1	0
LAG3	0
MECOM	0
MGAM	0
MLH1	0
MPO	0
MSH2	0
MSH6	0
MTSS1	0
NOTCH3	0
OAS1	0
PDGFRB	0
PLIN1	0
PPARG	0
RASGRP4	0
RBPJ	0
RORA	0
SOGA1	0
TCF15	0
TERT	0
TFB1M	0
TFF3	0
TMEM45A	0
TNFRSF12A	0
TNFRSF19	0
VCAN	0
VWF	0
