## Supplementary Table S8 for "Spatial transcriptomics reveals tumour cell-intrinsic and microenvironmental features associated with survival in high-grade serous ovarian carcinoma"

### Sheet: Table S8
radius	combination_of_cells	Association of cell-type	HR	p_value
10	B_Plasma cells IGHG+ | B_Plasma cells IGHM+	B_Plasma cells IGHG+	0.866379	0.154563
10	B_Plasma cells IGHG+ | Fibroblast - EGR1+	B_Plasma cells IGHG+	0.844644	0.107173
10	B_Plasma cells IGHG+ | Mesothelial cells	B_Plasma cells IGHG+	0.794891	0.0312232
10	B_Plasma cells IGHG+ | Macrophages CXCL9+	B_Plasma cells IGHG+	0.891781	0.306537
10	B_Plasma cells IGHG+ | T cells CCL5+	B_Plasma cells IGHG+	0.875673	0.223193
10	B_Plasma cells IGHG+ | T cells CXCR4+	B_Plasma cells IGHG+	0.862311	0.156534
10	B_Plasma cells IGHG+ | T cells IL32+	B_Plasma cells IGHG+	0.88311	0.240038
10	B_Plasma cells IGHG+ | T cells Treg	B_Plasma cells IGHG+	0.908538	0.376315
10	Fibroblast - IGFBP5+ | B_Plasma cells IGHG+	B_Plasma cells IGHG+	0.874224	0.200107
10	T cells CXCL13+ | B_Plasma cells IGHG+	B_Plasma cells IGHG+	0.852914	0.15256
10	B_Plasma cells IGHG+ | B_Plasma cells IGHM+	B_Plasma cells IGHM+	0.798838	0.0480053
10	B_Plasma cells IGHM+ | Fibroblast - EGR1+	B_Plasma cells IGHM+	0.770815	0.0212959
10	B_Plasma cells IGHM+ | Macrophages CXCL9+	B_Plasma cells IGHM+	0.737374	0.0116465
10	B_Plasma cells IGHM+ | T cells CCL5+	B_Plasma cells IGHM+	0.727533	0.00981242
10	B_Plasma cells IGHM+ | T cells CXCR4+	B_Plasma cells IGHM+	0.721043	0.00896917
10	B_Plasma cells IGHM+ | T cells IL32+	B_Plasma cells IGHM+	0.767461	0.0225532
10	Fibroblast - IGFBP5+ | B_Plasma cells IGHM+	B_Plasma cells IGHM+	0.79024	0.0354142
10	Mesothelial cells | B_Plasma cells IGHM+	B_Plasma cells IGHM+	0.810557	0.0518389
10	T cells CXCL13+ | B_Plasma cells IGHM+	B_Plasma cells IGHM+	0.762155	0.0188975
10	T cells Treg | B_Plasma cells IGHM+	B_Plasma cells IGHM+	0.762678	0.0264852
10	B_Plasma cells IGHG+ | Fibroblast - EGR1+	Fibroblast - EGR1+	1.058	0.538465
10	B_Plasma cells IGHM+ | Fibroblast - EGR1+	Fibroblast - EGR1+	1.11869	0.19115
10	Fibroblast - EGR1+ | T cells CCL5+	Fibroblast - EGR1+	1.01751	0.866057
10	Fibroblast - EGR1+ | T cells CXCR4+	Fibroblast - EGR1+	1.04485	0.640449
10	Fibroblast - IGFBP5+ | Fibroblast - EGR1+	Fibroblast - EGR1+	1.06382	0.495186
10	Mesothelial cells | Fibroblast - EGR1+	Fibroblast - EGR1+	1.1182	0.199989
10	Macrophages CXCL9+ | Fibroblast - EGR1+	Fibroblast - EGR1+	1.00474	0.962911
10	T cells CXCL13+ | Fibroblast - EGR1+	Fibroblast - EGR1+	1.05452	0.590965
10	T cells IL32+ | Fibroblast - EGR1+	Fibroblast - EGR1+	1.02158	0.823832
10	T cells Treg | Fibroblast - EGR1+	Fibroblast - EGR1+	1.01094	0.911052
10	Fibroblast - IGFBP5+ | B_Plasma cells IGHG+	Fibroblast - IGFBP5+	1.2194	0.0526842
10	Fibroblast - IGFBP5+ | B_Plasma cells IGHM+	Fibroblast - IGFBP5+	1.24586	0.0225332
10	Fibroblast - IGFBP5+ | Fibroblast - EGR1+	Fibroblast - IGFBP5+	1.25559	0.0218171
10	Fibroblast - IGFBP5+ | Mesothelial cells	Fibroblast - IGFBP5+	1.24119	0.0264151
10	Fibroblast - IGFBP5+ | Macrophages CXCL9+	Fibroblast - IGFBP5+	1.20393	0.0752475
10	Fibroblast - IGFBP5+ | T cells CCL5+	Fibroblast - IGFBP5+	1.21441	0.0672628
10	Fibroblast - IGFBP5+ | T cells CXCR4+	Fibroblast - IGFBP5+	1.20902	0.0786987
10	Fibroblast - IGFBP5+ | T cells IL32+	Fibroblast - IGFBP5+	1.18988	0.103481
10	Fibroblast - IGFBP5+ | T cells Treg	Fibroblast - IGFBP5+	1.18095	0.1174
10	T cells CXCL13+ | Fibroblast - IGFBP5+	Fibroblast - IGFBP5+	1.24205	0.0348533
10	B_Plasma cells IGHG+ | Mesothelial cells	Mesothelial cells	0.765272	0.0230522
10	Fibroblast - IGFBP5+ | Mesothelial cells	Mesothelial cells	0.822068	0.0839669
10	Mesothelial cells | B_Plasma cells IGHM+	Mesothelial cells	0.837958	0.111505
10	Mesothelial cells | Fibroblast - EGR1+	Mesothelial cells	0.797187	0.0469605
10	Mesothelial cells | Macrophages CXCL9+	Mesothelial cells	0.731693	0.0121094
10	Mesothelial cells | T cells CCL5+	Mesothelial cells	0.734581	0.0123922
10	Mesothelial cells | T cells CXCR4+	Mesothelial cells	0.765101	0.0261811
10	Mesothelial cells | T cells IL32+	Mesothelial cells	0.767666	0.022479
10	T cells CXCL13+ | Mesothelial cells	Mesothelial cells	0.787923	0.0365939
10	T cells Treg | Mesothelial cells	Mesothelial cells	0.696376	0.00645533
10	B_Plasma cells IGHG+ | Macrophages CXCL9+	Macrophages CXCL9+	0.858999	0.169919
10	B_Plasma cells IGHM+ | Macrophages CXCL9+	Macrophages CXCL9+	0.77589	0.0131838
10	Fibroblast - IGFBP5+ | Macrophages CXCL9+	Macrophages CXCL9+	0.856124	0.143134
10	Mesothelial cells | Macrophages CXCL9+	Macrophages CXCL9+	0.747006	0.00613751
10	Macrophages CXCL9+ | Fibroblast - EGR1+	Macrophages CXCL9+	0.812455	0.0644808
10	Macrophages CXCL9+ | T cells CCL5+	Macrophages CXCL9+	0.848453	0.223998
10	Macrophages CXCL9+ | T cells CXCR4+	Macrophages CXCL9+	0.855347	0.177267
10	T cells CXCL13+ | Macrophages CXCL9+	Macrophages CXCL9+	0.817054	0.0952638
10	T cells IL32+ | Macrophages CXCL9+	Macrophages CXCL9+	0.865443	0.174925
10	T cells Treg | Macrophages CXCL9+	Macrophages CXCL9+	0.918099	0.534919
10	B_Plasma cells IGHG+ | T cells CCL5+	T cells CCL5+	0.887256	0.258827
10	B_Plasma cells IGHM+ | T cells CCL5+	T cells CCL5+	0.787716	0.018425
10	Fibroblast - EGR1+ | T cells CCL5+	T cells CCL5+	0.845596	0.127567
10	Fibroblast - IGFBP5+ | T cells CCL5+	T cells CCL5+	0.894444	0.284994
10	Mesothelial cells | T cells CCL5+	T cells CCL5+	0.764779	0.0107046
10	Macrophages CXCL9+ | T cells CCL5+	T cells CCL5+	0.937152	0.61773
10	T cells CXCL13+ | T cells CCL5+	T cells CCL5+	0.846778	0.202566
10	T cells CXCR4+ | T cells CCL5+	T cells CCL5+	0.905238	0.43942
10	T cells IL32+ | T cells CCL5+	T cells CCL5+	0.955152	0.726613
10	T cells Treg | T cells CCL5+	T cells CCL5+	0.957289	0.727096
10	T cells CXCL13+ | B_Plasma cells IGHG+	T cells CXCL13+	0.941771	0.604332
10	T cells CXCL13+ | B_Plasma cells IGHM+	T cells CXCL13+	0.843254	0.12679
10	T cells CXCL13+ | Fibroblast - EGR1+	T cells CXCL13+	0.891779	0.339022
10	T cells CXCL13+ | Fibroblast - IGFBP5+	T cells CXCL13+	0.927153	0.50455
10	T cells CXCL13+ | Mesothelial cells	T cells CXCL13+	0.833784	0.114303
10	T cells CXCL13+ | Macrophages CXCL9+	T cells CXCL13+	0.985853	0.906088
10	T cells CXCL13+ | T cells CCL5+	T cells CXCL13+	0.984073	0.909763
10	T cells CXCL13+ | T cells CXCR4+	T cells CXCL13+	0.93335	0.552665
10	T cells CXCL13+ | T cells IL32+	T cells CXCL13+	0.979159	0.86242
10	T cells CXCL13+ | T cells Treg	T cells CXCL13+	0.994544	0.964822
10	B_Plasma cells IGHG+ | T cells CXCR4+	T cells CXCR4+	0.868595	0.145892
10	B_Plasma cells IGHM+ | T cells CXCR4+	T cells CXCR4+	0.788755	0.0152913
10	Fibroblast - EGR1+ | T cells CXCR4+	T cells CXCR4+	0.85328	0.1034
10	Fibroblast - IGFBP5+ | T cells CXCR4+	T cells CXCR4+	0.899355	0.287736
10	Mesothelial cells | T cells CXCR4+	T cells CXCR4+	0.809648	0.0240028
10	Macrophages CXCL9+ | T cells CXCR4+	T cells CXCR4+	0.906911	0.358255
10	T cells CXCL13+ | T cells CXCR4+	T cells CXCR4+	0.861875	0.139972
10	T cells CXCR4+ | T cells CCL5+	T cells CXCR4+	0.896356	0.369702
10	T cells IL32+ | T cells CXCR4+	T cells CXCR4+	0.914811	0.394534
10	T cells Treg | T cells CXCR4+	T cells CXCR4+	0.916431	0.400507
10	B_Plasma cells IGHG+ | T cells IL32+	T cells IL32+	0.840843	0.09307
10	B_Plasma cells IGHM+ | T cells IL32+	T cells IL32+	0.803357	0.0247005
10	Fibroblast - IGFBP5+ | T cells IL32+	T cells IL32+	0.853779	0.130834
10	Mesothelial cells | T cells IL32+	T cells IL32+	0.773739	0.0106805
10	T cells CXCL13+ | T cells IL32+	T cells IL32+	0.813561	0.0691345
10	T cells IL32+ | Fibroblast - EGR1+	T cells IL32+	0.811761	0.0468536
10	T cells IL32+ | Macrophages CXCL9+	T cells IL32+	0.848534	0.118614
10	T cells IL32+ | T cells CCL5+	T cells IL32+	0.830475	0.157432
10	T cells IL32+ | T cells CXCR4+	T cells IL32+	0.843922	0.129439
10	T cells Treg | T cells IL32+	T cells IL32+	0.867388	0.189207
10	B_Plasma cells IGHG+ | T cells Treg	T cells Treg	0.831077	0.0890168
10	Fibroblast - IGFBP5+ | T cells Treg	T cells Treg	0.836528	0.0903526
10	T cells CXCL13+ | T cells Treg	T cells Treg	0.794662	0.0475307
10	T cells Treg | B_Plasma cells IGHM+	T cells Treg	0.793874	0.0191255
10	T cells Treg | Fibroblast - EGR1+	T cells Treg	0.795891	0.0311747
10	T cells Treg | Mesothelial cells	T cells Treg	0.712317	0.00130934
10	T cells Treg | Macrophages CXCL9+	T cells Treg	0.840889	0.198439
10	T cells Treg | T cells CCL5+	T cells Treg	0.814973	0.1056
10	T cells Treg | T cells CXCR4+	T cells Treg	0.826432	0.0836583
10	T cells Treg | T cells IL32+	T cells Treg	0.84531	0.121508
25	Fibroblast - EGR1+ | T cells IL32+	Fibroblast - EGR1+	1.08239	0.421328
25	Mesothelial cells | Fibroblast - EGR1+	Fibroblast - EGR1+	1.16071	0.0894497
25	T cell effector | Fibroblast - EGR1+	Fibroblast - EGR1+	1.14337	0.13808
25	T cells CXCL13+ | Fibroblast - EGR1+	Fibroblast - EGR1+	1.1162	0.264292
25	T cells Treg | Fibroblast - EGR1+	Fibroblast - EGR1+	1.06777	0.509492
25	Mesothelial cells | Fibroblast - EGR1+	Mesothelial cells	0.80541	0.0688142
25	Mesothelial cells | T cell effector	Mesothelial cells	0.815859	0.0745458
25	Mesothelial cells | T cells IL32+	Mesothelial cells	0.792814	0.0526295
25	T cells CXCL13+ | Mesothelial cells	Mesothelial cells	0.798782	0.0579404
25	T cells Treg | Mesothelial cells	Mesothelial cells	0.715118	0.0150828
25	Mesothelial cells | T cell effector	T cell effector	0.911321	0.380563
25	T cell effector | Fibroblast - EGR1+	T cell effector	0.9405	0.556048
25	T cell effector | T cells IL32+	T cell effector	0.972194	0.789702
25	T cells CXCL13+ | T cell effector	T cell effector	0.944119	0.586213
25	T cells Treg | T cell effector	T cell effector	0.931226	0.493961
25	T cells CXCL13+ | Fibroblast - EGR1+	T cells CXCL13+	0.914691	0.449585
25	T cells CXCL13+ | Mesothelial cells	T cells CXCL13+	0.840771	0.135436
25	T cells CXCL13+ | T cell effector	T cells CXCL13+	0.879561	0.253498
25	T cells CXCL13+ | T cells IL32+	T cells CXCL13+	0.962132	0.753063
25	T cells Treg | T cells CXCL13+	T cells CXCL13+	1.00146	0.990713
25	Fibroblast - EGR1+ | T cells IL32+	T cells IL32+	0.850769	0.121944
25	Mesothelial cells | T cells IL32+	T cells IL32+	0.81126	0.0318032
25	T cell effector | T cells IL32+	T cells IL32+	0.83165	0.0679608
25	T cells CXCL13+ | T cells IL32+	T cells IL32+	0.840708	0.120116
25	T cells Treg | T cells IL32+	T cells IL32+	0.893297	0.297639
25	T cells Treg | Fibroblast - EGR1+	T cells Treg	0.824451	0.0574467
25	T cells Treg | Mesothelial cells	T cells Treg	0.740428	0.0027609
25	T cells Treg | T cell effector	T cells Treg	0.807625	0.0242885
25	T cells Treg | T cells CXCL13+	T cells Treg	0.804805	0.0547975
25	T cells Treg | T cells IL32+	T cells Treg	0.846901	0.11676
50	Fibroblast - EGR1+ | Fibroblast - IGFBP5+	Fibroblast - EGR1+	1.13362	0.171524
50	Fibroblast - EGR1+ | T cells CXCL13+	Fibroblast - EGR1+	1.13935	0.182113
50	Fibroblast - EGR1+ | T cells Treg	Fibroblast - EGR1+	1.09683	0.350569
50	Mesothelial cells | Fibroblast - EGR1+	Fibroblast - EGR1+	1.17786	0.0596033
50	Fibroblast - EGR1+ | Fibroblast - IGFBP5+	Fibroblast - IGFBP5+	1.22109	0.0450488
50	Mesothelial cells | Fibroblast - IGFBP5+	Fibroblast - IGFBP5+	1.21749	0.0440456
50	T cells CXCL13+ | Fibroblast - IGFBP5+	Fibroblast - IGFBP5+	1.22535	0.0438922
50	T cells Treg | Fibroblast - IGFBP5+	Fibroblast - IGFBP5+	1.18646	0.0985923
50	Mesothelial cells | Fibroblast - EGR1+	Mesothelial cells	0.805398	0.0772133
50	Mesothelial cells | Fibroblast - IGFBP5+	Mesothelial cells	0.839387	0.143332
50	Mesothelial cells | T cells CXCL13+	Mesothelial cells	0.80267	0.0686019
50	Mesothelial cells | T cells Treg	Mesothelial cells	0.726786	0.0242972
50	Fibroblast - EGR1+ | T cells CXCL13+	T cells CXCL13+	0.932603	0.551859
50	Mesothelial cells | T cells CXCL13+	T cells CXCL13+	0.848966	0.156054
50	T cells CXCL13+ | Fibroblast - IGFBP5+	T cells CXCL13+	0.924784	0.484871
50	T cells CXCL13+ | T cells Treg	T cells CXCL13+	0.989532	0.933134
50	Fibroblast - EGR1+ | T cells Treg	T cells Treg	0.856048	0.128283
50	Mesothelial cells | T cells Treg	T cells Treg	0.764047	0.00790187
50	T cells CXCL13+ | T cells Treg	T cells Treg	0.830938	0.0995496
50	T cells Treg | Fibroblast - IGFBP5+	T cells Treg	0.866853	0.148019
100	Fibroblast - EGR1+ | Fibroblast - IGFBP5+	Fibroblast - EGR1+	1.14252	0.145431
100	Fibroblast - EGR1+ | T cells CCL5+	Fibroblast - EGR1+	1.14827	0.163737
100	Fibroblast - EGR1+ | T cells CXCL13+	Fibroblast - EGR1+	1.15741	0.134318
100	Mesothelial cells | Fibroblast - EGR1+	Fibroblast - EGR1+	1.18706	0.0474457
100	T cells Treg | Fibroblast - EGR1+	Fibroblast - EGR1+	1.12988	0.214664
100	Fibroblast - EGR1+ | Fibroblast - IGFBP5+	Fibroblast - IGFBP5+	1.20067	0.0661746
100	Fibroblast - IGFBP5+ | T cells CCL5+	Fibroblast - IGFBP5+	1.20821	0.0593432
100	Mesothelial cells | Fibroblast - IGFBP5+	Fibroblast - IGFBP5+	1.20701	0.0525834
100	T cells CXCL13+ | Fibroblast - IGFBP5+	Fibroblast - IGFBP5+	1.21399	0.0515792
100	T cells Treg | Fibroblast - IGFBP5+	Fibroblast - IGFBP5+	1.19201	0.0838766
100	Mesothelial cells | Fibroblast - EGR1+	Mesothelial cells	0.822699	0.105023
100	Mesothelial cells | Fibroblast - IGFBP5+	Mesothelial cells	0.855816	0.183615
100	Mesothelial cells | T cells CCL5+	Mesothelial cells	0.794273	0.0652701
100	Mesothelial cells | T cells CXCL13+	Mesothelial cells	0.81912	0.0933091
100	Mesothelial cells | T cells Treg	Mesothelial cells	0.767876	0.0518271
100	Fibroblast - EGR1+ | T cells CCL5+	T cells CCL5+	0.939485	0.544025
100	Fibroblast - IGFBP5+ | T cells CCL5+	T cells CCL5+	0.922948	0.406774
100	Mesothelial cells | T cells CCL5+	T cells CCL5+	0.84171	0.0792768
100	T cells CXCL13+ | T cells CCL5+	T cells CCL5+	0.912739	0.457117
100	T cells Treg | T cells CCL5+	T cells CCL5+	0.968674	0.794615
100	Fibroblast - EGR1+ | T cells CXCL13+	T cells CXCL13+	0.948091	0.644622
100	Mesothelial cells | T cells CXCL13+	T cells CXCL13+	0.858467	0.176459
100	T cells CXCL13+ | Fibroblast - IGFBP5+	T cells CXCL13+	0.926947	0.490846
100	T cells CXCL13+ | T cells CCL5+	T cells CXCL13+	0.949003	0.709251
100	T cells Treg | T cells CXCL13+	T cells CXCL13+	0.967313	0.789982
100	Mesothelial cells | T cells Treg	T cells Treg	0.809779	0.0318387
100	T cells Treg | Fibroblast - EGR1+	T cells Treg	0.90092	0.298696
100	T cells Treg | Fibroblast - IGFBP5+	T cells Treg	0.898443	0.262548
100	T cells Treg | T cells CCL5+	T cells Treg	0.876876	0.280969
100	T cells Treg | T cells CXCL13+	T cells Treg	0.872735	0.215105
250	Dendritic cells | T cells CXCL13+	Dendritic cells	0.817908	0.0304135
250	Dendritic cells | T cells Treg	Dendritic cells	0.795972	0.0153502
250	Fibroblast - EGR1+ | Dendritic cells	Dendritic cells	0.82193	0.0353707
250	Mesothelial cells | Dendritic cells	Dendritic cells	0.85346	0.141675
250	Fibroblast - EGR1+ | Dendritic cells	Fibroblast - EGR1+	1.18426	0.0469588
250	Fibroblast - EGR1+ | Mesothelial cells	Fibroblast - EGR1+	1.20039	0.0332991
250	Fibroblast - EGR1+ | T cells CXCL13+	Fibroblast - EGR1+	1.18054	0.0874103
250	Fibroblast - EGR1+ | T cells Treg	Fibroblast - EGR1+	1.1587	0.130698
250	Fibroblast - EGR1+ | Mesothelial cells	Mesothelial cells	0.818243	0.099567
250	Mesothelial cells | Dendritic cells	Mesothelial cells	0.915737	0.470813
250	Mesothelial cells | T cells CXCL13+	Mesothelial cells	0.811266	0.0822947
250	Mesothelial cells | T cells Treg	Mesothelial cells	0.767608	0.0506678
250	Dendritic cells | T cells CXCL13+	T cells CXCL13+	0.886436	0.260938
250	Fibroblast - EGR1+ | T cells CXCL13+	T cells CXCL13+	0.958811	0.711136
250	Mesothelial cells | T cells CXCL13+	T cells CXCL13+	0.86026	0.17214
250	T cells CXCL13+ | T cells Treg	T cells CXCL13+	0.95761	0.723278
250	Dendritic cells | T cells Treg	T cells Treg	0.836128	0.0642337
250	Fibroblast - EGR1+ | T cells Treg	T cells Treg	0.920659	0.408031
250	Mesothelial cells | T cells Treg	T cells Treg	0.822	0.0440976
250	T cells CXCL13+ | T cells Treg	T cells Treg	0.886639	0.268892
500	B_Plasma cells IGHM+ | T cells CXCL13+	B_Plasma cells IGHM+	0.749772	0.0351328
500	B_Plasma cells IGHM+ | T cells IL32+	B_Plasma cells IGHM+	0.756085	0.0364419
500	Dendritic cells | B_Plasma cells IGHM+	B_Plasma cells IGHM+	0.777185	0.0455036
500	Fibroblast - EGR1+ | B_Plasma cells IGHM+	B_Plasma cells IGHM+	0.760506	0.0401921
500	Mesothelial cells | B_Plasma cells IGHM+	B_Plasma cells IGHM+	0.759285	0.0284823
500	Dendritic cells | B_Plasma cells IGHM+	Dendritic cells	0.827676	0.0618498
500	Dendritic cells | Fibroblast - EGR1+	Dendritic cells	0.8074	0.0335401
500	Dendritic cells | T cells CXCL13+	Dendritic cells	0.798067	0.0240625
500	Dendritic cells | T cells IL32+	Dendritic cells	0.822986	0.0613251
500	Mesothelial cells | Dendritic cells	Dendritic cells	0.832683	0.118217
500	Dendritic cells | Fibroblast - EGR1+	Fibroblast - EGR1+	1.17864	0.0510172
500	Fibroblast - EGR1+ | B_Plasma cells IGHM+	Fibroblast - EGR1+	1.17099	0.0711141
500	Fibroblast - EGR1+ | T cells CXCL13+	Fibroblast - EGR1+	1.18825	0.0669424
500	Fibroblast - EGR1+ | T cells IL32+	Fibroblast - EGR1+	1.15869	0.118264
500	Mesothelial cells | Fibroblast - EGR1+	Fibroblast - EGR1+	1.19869	0.0306267
500	Mesothelial cells | B_Plasma cells IGHM+	Mesothelial cells	0.824663	0.111684
500	Mesothelial cells | Dendritic cells	Mesothelial cells	0.918801	0.498403
500	Mesothelial cells | Fibroblast - EGR1+	Mesothelial cells	0.820103	0.101438
500	Mesothelial cells | T cells CXCL13+	Mesothelial cells	0.805853	0.0749375
500	Mesothelial cells | T cells IL32+	Mesothelial cells	0.81828	0.0963145
500	B_Plasma cells IGHM+ | T cells CXCL13+	T cells CXCL13+	0.912053	0.395914
500	Dendritic cells | T cells CXCL13+	T cells CXCL13+	0.890937	0.283775
500	Fibroblast - EGR1+ | T cells CXCL13+	T cells CXCL13+	0.957279	0.69966
500	Mesothelial cells | T cells CXCL13+	T cells CXCL13+	0.860212	0.172108
500	T cells CXCL13+ | T cells IL32+	T cells CXCL13+	0.966912	0.780722
500	B_Plasma cells IGHM+ | T cells IL32+	T cells IL32+	0.875466	0.142546
500	Dendritic cells | T cells IL32+	T cells IL32+	0.903192	0.280861
500	Fibroblast - EGR1+ | T cells IL32+	T cells IL32+	0.900548	0.286542
500	Mesothelial cells | T cells IL32+	T cells IL32+	0.857006	0.0899125
500	T cells CXCL13+ | T cells IL32+	T cells IL32+	0.867199	0.185856
