## Supplementary Table S9 for "Spatial transcriptomics reveals tumour cell-intrinsic and microenvironmental features associated with survival in high-grade serous ovarian carcinoma"

### Sheet: Table S9
radius	CellType_1	CellType_2	HR_HH_vs_LL	P_HH_vs_LL	HR_HL_vs_LL	P_HL_vs_LL	HR_LH_vs_LL	P_LH_vs_LL	HR_HH_vs_HL	P_HH_vs_HL	HR_HH_vs_LH	P_HH_vs_LH	HR_HL_vs_LH	P_HL_vs_LH
10	B_Plasma cells IGHM+	T cells CCL5+	0.402127	0.00160218	0.441598	0.00250688	0.395154	0.000643275	0.910617	0.724538	1.01764	0.947697	1.11753	0.653275
10	B_Plasma cells IGHM+	T cells IL32+	0.431528	0.00165026	0.507632	0.0101067	0.408644	0.000829003	0.850081	0.545229	1.056	0.837866	1.24224	0.419917
10	T cells CXCL13+	Mesothelial cells	0.407605	0.00179777	0.501496	0.00855468	0.544942	0.0214684	0.812779	0.447205	0.747979	0.287199	0.920273	0.740512
10	Mesothelial cells	T cells CCL5+	0.402995	0.0023045	0.563332	0.0357232	0.532474	0.0200473	0.715377	0.210452	0.756835	0.301079	1.05795	0.817453
10	Mesothelial cells	Macrophages CXCL9+	0.408666	0.00239791	0.672052	0.132176	0.60896	0.0593763	0.608086	0.0651042	0.671088	0.144653	1.10361	0.684564
10	Mesothelial cells	T cells IL32+	0.444395	0.00263182	0.669332	0.129029	0.563543	0.0309205	0.663938	0.128402	0.788573	0.376575	1.18772	0.521823
10	T cells IL32+	Macrophages CXCL9+	0.519211	0.00357205	0.662668	0.15082	0.719337	0.251081	0.783515	0.392	0.72179	0.264691	0.92122	0.810466
10	T cells Treg	Mesothelial cells	0.41608	0.00397963	0.584949	0.0426768	0.604676	0.0588709	0.71131	0.221893	0.688104	0.180311	0.967375	0.890144
10	B_Plasma cells IGHM+	Macrophages CXCL9+	0.47422	0.00436435	0.554262	0.0238167	0.467224	0.00385453	0.855589	0.553401	1.01497	0.955446	1.18629	0.520695
10	T cells Treg	B_Plasma cells IGHM+	0.448593	0.00535264	0.467054	0.00379091	0.508511	0.0100168	0.960474	0.881614	0.882169	0.64577	0.918473	0.730465
10	T cells CXCL13+	T cells IL32+	0.537875	0.00595753	0.879655	0.656213	0.774591	0.373983	0.611462	0.0985539	0.694399	0.214411	1.13564	0.712024
10	T cells CXCL13+	B_Plasma cells IGHM+	0.497414	0.00686001	0.475833	0.00486614	0.556183	0.0254814	1.04535	0.867796	0.894337	0.67679	0.855534	0.567612
10	T cells IL32+	T cells CCL5+	0.570132	0.00983126	0.778645	0.409908	0.958992	0.888698	0.73221	0.303397	0.594512	0.0882978	0.811941	0.574565
10	T cells Treg	T cells IL32+	0.571386	0.0118705	1.02436	0.934664	0.78879	0.418309	0.557796	0.0538921	0.724383	0.279705	1.29865	0.463442
10	Macrophages CXCL9+	T cells CCL5+	0.591775	0.0164858	1.00661	0.982103	1.09925	0.74174	0.587887	0.0757563	0.538343	0.0338068	0.915726	0.801434
10	B_Plasma cells IGHG+	T cells IL32+	0.556312	0.0166014	0.772934	0.32965	0.548635	0.0250315	0.719741	0.225113	1.01399	0.958582	1.40883	0.240163
10	T cells CXCL13+	Macrophages CXCL9+	0.602901	0.0170703	1.11767	0.722378	1.06953	0.830898	0.539425	0.0485161	0.563708	0.0718213	1.04502	0.910363
10	B_Plasma cells IGHM+	T cells CXCR4+	0.53687	0.0191443	0.361746	0.000239575	0.388006	0.000480251	1.48411	0.136607	1.38366	0.213017	0.93232	0.790779
10	T cells CXCL13+	T cells CCL5+	0.596838	0.0209851	1.11177	0.712478	1.17104	0.576231	0.536834	0.0312889	0.509665	0.018788	0.949389	0.878168
10	T cells Treg	Macrophages CXCL9+	0.612662	0.0210707	0.93867	0.838797	0.784395	0.439205	0.652692	0.16941	0.781063	0.435494	1.19668	0.645604
10	T cells CXCL13+	T cells Treg	0.615948	0.0283923	1.36697	0.28817	1.63279	0.0984312	0.450592	0.00835959	0.377237	0.00141592	0.837202	0.616321
10	T cells Treg	T cells CCL5+	0.627564	0.0327442	1.10495	0.738575	1.02007	0.945842	0.567958	0.059147	0.615217	0.100654	1.08321	0.824411
10	Macrophages CXCL9+	T cells CXCR4+	0.627981	0.040337	0.580091	0.0606569	0.833755	0.507655	1.08256	0.783581	0.753196	0.300256	0.695758	0.260935
10	T cells IL32+	T cells CXCR4+	0.65121	0.0475668	0.665375	0.196315	1.27117	0.413854	0.978711	0.944831	0.512292	0.0248762	0.523435	0.0854001
10	Mesothelial cells	T cells CXCR4+	0.579226	0.0499155	0.670082	0.134453	0.755077	0.282928	0.86441	0.581553	0.767108	0.314073	0.887435	0.635885
10	B_Plasma cells IGHG+	Mesothelial cells	0.602635	0.0548534	0.710051	0.186622	0.628126	0.0759957	0.84872	0.53754	0.959417	0.875097	1.13043	0.643365
10	B_Plasma cells IGHG+	Macrophages CXCL9+	0.643325	0.0577798	1.27312	0.367789	0.858438	0.574606	0.505313	0.0126356	0.749414	0.296431	1.48307	0.197779
10	T cells CXCL13+	B_Plasma cells IGHG+	0.646058	0.0602146	0.771996	0.343848	1.09703	0.732818	0.836866	0.515773	0.588915	0.0554984	0.703714	0.259227
10	T cells CXCL13+	T cells CXCR4+	0.65623	0.0624467	0.704616	0.225659	1.02095	0.939823	0.931331	0.803595	0.642763	0.109462	0.690155	0.26104
10	B_Plasma cells IGHG+	T cells CCL5+	0.626849	0.0634813	1.15774	0.575441	0.898145	0.681666	0.541441	0.0219231	0.697938	0.176778	1.28904	0.35378
10	T cells CXCR4+	T cells CCL5+	0.683719	0.0743519	0.837	0.559148	0.565147	0.076879	0.816869	0.50389	1.20981	0.551152	1.48103	0.301422
10	B_Plasma cells IGHG+	T cells Treg	0.655372	0.0810935	1.04441	0.869207	0.830876	0.485752	0.627502	0.0840832	0.788772	0.375067	1.257	0.431793
10	Mesothelial cells	B_Plasma cells IGHM+	0.671309	0.0884777	0.993153	0.979898	1.10547	0.713168	0.675937	0.154833	0.607263	0.0741712	0.898402	0.731018
10	T cells Treg	T cells CXCR4+	0.68584	0.0912183	0.697333	0.220146	0.9264	0.784076	0.983519	0.954383	0.740329	0.281929	0.752734	0.402238
10	T cells IL32+	Fibroblast - EGR1+	0.60186	0.119256	0.579017	0.0525376	0.924834	0.776607	1.03945	0.890363	0.650776	0.12806	0.626077	0.0409174
10	B_Plasma cells IGHG+	B_Plasma cells IGHM+	0.69642	0.123778	0.669532	0.136411	0.622086	0.079273	1.04016	0.884632	1.11949	0.677019	1.07627	0.808062
10	B_Plasma cells IGHG+	T cells CXCR4+	0.692336	0.144024	0.628533	0.0832493	0.635954	0.0848387	1.10151	0.716059	1.08866	0.744003	0.988331	0.965758
10	T cells CXCL13+	Fibroblast - EGR1+	0.596932	0.156374	0.577008	0.0655598	0.837515	0.547087	1.03453	0.910499	0.712741	0.26398	0.688952	0.0858422
10	Fibroblast - IGFBP5+	Fibroblast - EGR1+	1.41862	0.165877	1.99898	0.00957434	1.64238	0.0598861	0.70967	0.193091	0.863757	0.578929	1.21712	0.475124
10	Macrophages CXCL9+	Fibroblast - EGR1+	0.631951	0.170815	0.608956	0.0793315	0.914896	0.751425	1.03776	0.89872	0.690735	0.202375	0.665601	0.067115
10	Fibroblast - EGR1+	T cells CCL5+	0.703896	0.275456	0.96076	0.88523	0.651827	0.124967	0.732645	0.268424	1.07988	0.784555	1.47395	0.08709
10	T cells Treg	Fibroblast - EGR1+	0.726248	0.300061	0.517551	0.0164755	0.741795	0.268324	1.40324	0.218948	0.979042	0.938708	0.697701	0.122874
10	Fibroblast - IGFBP5+	T cells IL32+	0.765892	0.374724	0.96665	0.899287	0.527938	0.0219759	0.792316	0.38889	1.45072	0.179664	1.83099	0.0124926
10	Fibroblast - IGFBP5+	Macrophages CXCL9+	0.833526	0.549732	1.14973	0.601343	0.655865	0.116443	0.724973	0.238297	1.27088	0.38699	1.75301	0.0173129
10	Fibroblast - IGFBP5+	B_Plasma cells IGHG+	1.16514	0.560791	0.886749	0.644299	0.594323	0.0469612	1.31394	0.297161	1.96044	0.0117938	1.49203	0.128604
10	T cells CXCL13+	Fibroblast - IGFBP5+	0.857379	0.569319	0.408477	0.00104344	0.729768	0.227554	2.09897	0.00683154	1.17487	0.539832	0.559735	0.0255882
10	Fibroblast - IGFBP5+	T cells CXCR4+	1.18701	0.579599	1.09176	0.751435	0.776783	0.355693	1.08725	0.756787	1.52812	0.116252	1.40549	0.144435
10	Mesothelial cells	Fibroblast - EGR1+	0.87819	0.597527	0.834614	0.498352	1.50558	0.119533	1.05221	0.848395	0.583291	0.0441195	0.554348	0.0405949
10	Fibroblast - IGFBP5+	T cells CCL5+	0.871052	0.685871	1.38378	0.256084	0.840837	0.541455	0.629474	0.11054	1.03594	0.903189	1.64572	0.0258153
10	B_Plasma cells IGHM+	Fibroblast - EGR1+	0.92648	0.759099	0.910844	0.723033	1.47143	0.140004	1.01717	0.948693	0.629646	0.0801228	0.61902	0.0847826
10	Fibroblast - IGFBP5+	T cells Treg	0.921456	0.793817	1.15472	0.596809	0.707785	0.214844	0.797994	0.41359	1.30189	0.350394	1.63145	0.0365654
10	Fibroblast - IGFBP5+	B_Plasma cells IGHM+	1.05467	0.841277	1.31989	0.28687	0.786018	0.361044	0.799063	0.392321	1.34179	0.271773	1.6792	0.0483285
10	Fibroblast - EGR1+	T cells CXCR4+	0.95825	0.88682	0.836289	0.510741	0.661134	0.127316	1.14584	0.612366	1.4494	0.165549	1.26493	0.317121
10	B_Plasma cells IGHG+	Fibroblast - EGR1+	0.97688	0.931007	0.638369	0.0876903	0.837017	0.495365	1.53028	0.109059	1.1671	0.557945	0.762671	0.284253
10	Fibroblast - IGFBP5+	Mesothelial cells	0.990108	0.969168	1.08555	0.753088	0.605969	0.0613645	0.912081	0.727765	1.63393	0.0687375	1.79143	0.0342001
25	Mesothelial cells	T cells IL32+	0.453513	0.00251674	0.689715	0.1623	0.548971	0.02554	0.657537	0.120525	0.826115	0.477599	1.25638	0.412587
25	T cell effector	T cells IL32+	0.511838	0.00398051	0.724835	0.241534	0.563728	0.043434	0.706145	0.212032	0.907952	0.730921	1.28579	0.437163
25	T cells CXCL13+	Mesothelial cells	0.453186	0.00410849	0.528319	0.0145336	0.569602	0.0316303	0.857788	0.570225	0.795618	0.397766	0.927523	0.771353
25	T cells CXCL13+	T cells IL32+	0.535184	0.00568868	0.972925	0.924098	0.765588	0.35356	0.550078	0.0454292	0.69905	0.222606	1.27082	0.488168
25	T cells CXCL13+	T cell effector	0.569558	0.013116	0.590515	0.0662802	0.638839	0.108732	0.964511	0.899214	0.891552	0.68258	0.924356	0.812518
25	Mesothelial cells	T cell effector	0.524927	0.0131396	0.634561	0.0875662	0.614934	0.0632732	0.827229	0.472638	0.853631	0.547346	1.03192	0.907854
25	T cells Treg	T cells IL32+	0.635111	0.0415106	1.11991	0.694074	0.568558	0.0533244	0.567111	0.0544934	1.11706	0.702349	1.96973	0.0531253
25	T cells Treg	Mesothelial cells	0.545842	0.0461703	0.645853	0.100689	0.562678	0.0328246	0.845148	0.540108	0.970078	0.911166	1.14782	0.561154
25	T cells Treg	T cell effector	0.668604	0.0887597	0.721642	0.230688	0.570336	0.0367692	0.926504	0.779494	1.1723	0.553008	1.26529	0.431943
25	Fibroblast - EGR1+	T cells IL32+	0.600696	0.119518	0.923738	0.773628	0.548813	0.0340458	0.650288	0.128213	1.09454	0.747501	1.68316	0.0232219
25	T cells Treg	T cells CXCL13+	0.726001	0.137178	1.81641	0.0491342	0.897228	0.720547	0.399689	0.00299776	0.80916	0.483911	2.02447	0.0588469
25	T cells CXCL13+	Fibroblast - EGR1+	0.668133	0.268756	0.575329	0.0639943	0.839273	0.551783	1.16131	0.620338	0.796085	0.452142	0.685508	0.0814765
25	T cell effector	Fibroblast - EGR1+	0.811479	0.510678	0.73101	0.259941	1.08393	0.770722	1.11008	0.705663	0.748645	0.295654	0.674407	0.084081
25	T cells Treg	Fibroblast - EGR1+	1.15069	0.661863	0.73825	0.274092	0.914581	0.746687	1.55867	0.117841	1.25816	0.416984	0.8072	0.342807
25	Mesothelial cells	Fibroblast - EGR1+	0.915712	0.712493	0.809897	0.435792	1.61299	0.0724749	1.13065	0.648768	0.56771	0.0365526	0.502108	0.0216564
50	Mesothelial cells	T cells CXCL13+	0.400716	0.00232593	0.573428	0.0369957	0.530335	0.0169736	0.698808	0.194469	0.755589	0.309772	1.08125	0.747983
50	Mesothelial cells	T cells Treg	0.448891	0.010615	0.537729	0.0242886	0.567383	0.0371309	0.834791	0.511071	0.791161	0.397457	0.947735	0.818503
50	T cells CXCL13+	T cells Treg	0.681453	0.07178	0.948127	0.86418	1.48376	0.200813	0.718737	0.288015	0.459274	0.0131066	0.639002	0.24484
50	Fibroblast - EGR1+	Fibroblast - IGFBP5+	1.41545	0.149845	1.45452	0.160221	1.50409	0.129154	0.973141	0.918982	0.941071	0.81958	0.967045	0.908405
50	Fibroblast - EGR1+	T cells CXCL13+	0.700299	0.313487	0.846659	0.565092	0.56674	0.0529942	0.827133	0.522885	1.23566	0.474523	1.49391	0.0671061
50	T cells CXCL13+	Fibroblast - IGFBP5+	0.809232	0.459791	0.515668	0.0154912	0.855934	0.555045	1.56929	0.100808	0.945438	0.832802	0.602463	0.0409033
50	Mesothelial cells	Fibroblast - EGR1+	0.93429	0.773108	0.731287	0.250851	1.4695	0.151869	1.2776	0.367159	0.63579	0.0973905	0.497645	0.0226541
50	Mesothelial cells	Fibroblast - IGFBP5+	0.944012	0.828526	0.674003	0.138067	1.11057	0.68864	1.4006	0.210452	0.850024	0.541475	0.606898	0.0597243
50	Fibroblast - EGR1+	T cells Treg	0.982444	0.953765	0.912398	0.734653	0.66289	0.130602	1.07677	0.7877	1.48206	0.153701	1.37639	0.168362
50	T cells Treg	Fibroblast - IGFBP5+	1.01076	0.972237	0.828816	0.488045	1.19028	0.519612	1.21952	0.472192	0.849176	0.548559	0.696319	0.121229
100	Mesothelial cells	T cells CXCL13+	0.409904	0.00312103	0.624454	0.075938	0.525318	0.0156669	0.65642	0.129055	0.780297	0.368902	1.18872	0.477002
100	Fibroblast - EGR1+	Fibroblast - IGFBP5+	1.79919	0.0171481	2.25147	0.0035493	2.14043	0.00660168	0.799119	0.39936	0.840577	0.516183	1.05188	0.861263
100	Mesothelial cells	T cells CCL5+	0.547975	0.0333765	0.508899	0.0140582	0.527511	0.0169028	1.07679	0.781593	1.03879	0.88486	0.964717	0.886654
100	T cells Treg	Fibroblast - EGR1+	1.8865	0.0437886	0.638511	0.103976	0.899051	0.698268	2.95453	0.000139792	2.09832	0.00762876	0.710205	0.13972
100	T cells CXCL13+	T cells CCL5+	0.662811	0.0523635	0.653003	0.201177	1.14178	0.665355	1.01502	0.964081	0.580508	0.0795587	0.571918	0.166026
100	T cells Treg	T cells CXCL13+	0.698716	0.101389	1.65187	0.0889396	0.757213	0.348416	0.422986	0.00437894	0.922747	0.785413	2.18151	0.0312584
100	Mesothelial cells	T cells Treg	0.621302	0.124186	0.660819	0.125497	0.731561	0.243584	0.9402	0.822711	0.849282	0.555718	0.9033	0.663491
100	T cells Treg	Fibroblast - IGFBP5+	1.54317	0.165666	0.820739	0.472775	1.15244	0.603868	1.88023	0.0244095	1.33905	0.285608	0.712177	0.143932
100	Fibroblast - EGR1+	T cells CCL5+	1.36793	0.342633	1.27631	0.398498	0.834101	0.529369	1.07179	0.800512	1.64001	0.073651	1.53016	0.0604694
100	T cells Treg	T cells CCL5+	0.825052	0.36128	1.06905	0.833258	0.840472	0.570934	0.771765	0.417364	0.981653	0.95191	1.27196	0.537863
100	Fibroblast - IGFBP5+	T cells CCL5+	1.25097	0.485201	1.59278	0.101737	1.0184	0.948623	0.785405	0.37451	1.22838	0.452132	1.564	0.05218
100	Mesothelial cells	Fibroblast - EGR1+	1.142	0.574206	0.697812	0.200377	1.6236	0.0699534	1.63655	0.0802742	0.703376	0.189708	0.429793	0.00660761
100	Mesothelial cells	Fibroblast - IGFBP5+	1.15323	0.588366	0.685996	0.159915	1.20359	0.479246	1.6811	0.0536016	0.958153	0.870675	0.569956	0.0361953
100	T cells CXCL13+	Fibroblast - IGFBP5+	0.893138	0.690127	0.484352	0.00888284	0.936614	0.803484	1.84399	0.025946	0.953582	0.856392	0.517131	0.00879895
100	Fibroblast - EGR1+	T cells CXCL13+	0.906217	0.76915	0.869753	0.623448	0.490512	0.0154484	1.04192	0.88437	1.84749	0.0340842	1.77315	0.0117912
250	Dendritic cells	T cells CXCL13+	0.399203	0.000539236	0.62287	0.075331	0.590088	0.0475155	0.64091	0.101865	0.676514	0.151241	1.05555	0.845839
250	Mesothelial cells	T cells CXCL13+	0.401318	0.00112525	0.603389	0.0550897	0.500412	0.00939041	0.665107	0.132454	0.801976	0.412311	1.20579	0.470395
250	Dendritic cells	T cells Treg	0.539065	0.0155135	0.474665	0.00590966	0.639714	0.0911856	1.13567	0.631818	0.842666	0.522779	0.741996	0.287357
250	Mesothelial cells	Dendritic cells	0.621618	0.032485	1.72195	0.0646308	1.13157	0.675222	0.360996	0.000790424	0.549341	0.0436611	1.52174	0.241799
250	Mesothelial cells	T cells Treg	0.545919	0.0371599	0.543146	0.0222743	0.610977	0.062597	1.00511	0.98485	0.893519	0.676271	0.88898	0.629271
250	T cells CXCL13+	T cells Treg	0.655001	0.0487529	0.622687	0.130276	1.40897	0.264386	1.0519	0.870145	0.46488	0.0147191	0.441945	0.0358332
250	Fibroblast - EGR1+	T cells Treg	1.5677	0.14382	0.816018	0.454267	0.569757	0.0395137	1.92116	0.0173999	2.75152	0.000317363	1.43222	0.125997
250	Fibroblast - EGR1+	T cells CXCL13+	0.786264	0.441187	0.803839	0.423913	0.427539	0.00297467	0.978137	0.935199	1.83905	0.0294927	1.88015	0.0078766
250	Fibroblast - EGR1+	Dendritic cells	0.925323	0.757388	1.40538	0.192681	0.564495	0.0385695	0.658414	0.113287	1.6392	0.0716844	2.48962	0.00161745
250	Fibroblast - EGR1+	Mesothelial cells	1.06054	0.806139	1.63958	0.0641637	0.687856	0.177826	0.646837	0.103274	1.5418	0.120021	2.3836	0.00431591
500	Dendritic cells	T cells CXCL13+	0.42253	0.000779127	0.60299	0.0599934	0.59881	0.0564819	0.700726	0.193081	0.705617	0.202606	1.00698	0.980825
500	B_Plasma cells IGHM+	T cells CXCL13+	0.441486	0.00178885	0.564187	0.030127	0.473934	0.00562001	0.782516	0.360264	0.931535	0.790194	1.19043	0.525576
500	Mesothelial cells	T cells CXCL13+	0.433074	0.0022847	0.617938	0.0670208	0.518286	0.0133119	0.700838	0.188411	0.835589	0.50355	1.19227	0.504772
500	Dendritic cells	T cells IL32+	0.515799	0.00496872	0.592505	0.0644432	0.683723	0.168333	0.87054	0.625728	0.754398	0.315387	0.866587	0.656123
500	B_Plasma cells IGHM+	T cells IL32+	0.500464	0.00554991	0.48311	0.00723256	0.455194	0.00365911	1.03592	0.896243	1.09945	0.722421	1.06133	0.835858
500	T cells CXCL13+	T cells IL32+	0.567834	0.0107461	0.757989	0.355026	0.934936	0.818979	0.749133	0.344451	0.607351	0.100281	0.810739	0.560998
500	Dendritic cells	B_Plasma cells IGHM+	0.573071	0.0154022	0.721707	0.247876	0.944152	0.836537	0.794049	0.413364	0.606968	0.0802423	0.764397	0.414427
500	Mesothelial cells	T cells IL32+	0.555692	0.020332	0.764271	0.31242	0.701096	0.177617	0.727087	0.238392	0.792605	0.383241	1.09011	0.758811
500	Mesothelial cells	Dendritic cells	0.610889	0.028561	1.71194	0.0627889	1.07879	0.792801	0.356839	0.000575683	0.566275	0.0513469	1.58692	0.184046
500	Mesothelial cells	B_Plasma cells IGHM+	0.661064	0.068884	0.95034	0.856103	0.927668	0.788015	0.695608	0.198498	0.712609	0.231024	1.02444	0.94105
500	Fibroblast - EGR1+	T cells CXCL13+	0.775686	0.416595	0.649243	0.11352	0.362893	0.000384514	1.19475	0.513715	2.13751	0.00671096	1.78908	0.014292
500	Dendritic cells	Fibroblast - EGR1+	0.89506	0.663874	0.583489	0.0498654	1.42985	0.171534	1.53398	0.116872	0.62598	0.0758741	0.408076	0.00161627
500	Mesothelial cells	Fibroblast - EGR1+	1.05654	0.820954	0.718361	0.229277	1.60201	0.0769066	1.47076	0.162117	0.65951	0.118355	0.448413	0.00714465
500	Fibroblast - EGR1+	B_Plasma cells IGHM+	1.05154	0.846288	1.58238	0.0800615	0.786729	0.368313	0.664532	0.11689	1.3366	0.279125	2.01133	0.00992137
500	Fibroblast - EGR1+	T cells IL32+	0.971672	0.917076	0.84004	0.508014	0.468938	0.0057186	1.1567	0.576516	2.07207	0.00715091	1.79137	0.022965
