## Supplementary Table S12 for "Spatial transcriptomics reveals tumour cell-intrinsic and microenvironmental features associated with survival in high-grade serous ovarian carcinoma"

### Sheet: Table S12
Symbol	cell type	HR Xenium (association of cell type abundances at tumour proximal distance)	HR OTTA-SPOT (n = 3,561) (cell type marker genes)	HR TCGA-OV (n = 495) (cell type marker genes)	HR Tothill et al. (n = 246) (cell type marker genes)	HR directionally concordant with bulk datasets	Nominally significant and directionally concordant with bulk datasets	BH-adjusted significant and directionally concordant with bulk datasets	cell level validation
Longer survival
IGHG2	IGHG+ plasma cells	0.62 [P=0.012787; BH-P=0.1723] (within 10um)	NA	0.99 [P=0.640440; BH-P=0.70785]	NA	1/1	0/1	0/1	PMID: 26763251
IGHG4			NA	0.99 [P=0.495395; BH-P=0.60490]	NA	1/1	0/1	0/1
CXCL13	CXCL13+ T cells	0.49 [P<0.001; BH-P=0.0239] (within 10um)	NA	0.93 [P<0.001; BH-P=0.00991]	0.92 [P=0.3989; BH-P=0.717]	2/2	1/2	1/2	PMID: 33452206
CXCL9	CXCL9+ macrophages	0.66 [P=0.028138; BH-P=0.1723] (within 10um)	0.85 [P<0.001; BH-P<0.001]	0.95 [P=0.014321; BH-P=0.07519]	0.93 [P=0.4510; BH-P=0.717]	3/3	2/3	1/3
CXCL10			0.87 [P<0.001; BH-P<0.001]	0.95 [P=0.062949; BH-P=0.22032]	0.89 [P=0.2248; BH-P=0.717]	3/3	1/3	1/3
CXCL11			0.89 [P<0.001; BH-P<0.001]	0.93 [P=0.003118; BH-P=0.03274]	0.87 [P=0.1629; BH-P=0.717]	3/3	2/3	2/3
IGHM	IGHM+ plasma cells	0.64 [P=0.021152; BH-P=0.1723] (within 10um)	0.89 [P<0.001; BH-P<0.001]	0.98 [P=0.246466; BH-P=0.43132]	0.93 [P=0.4367; BH-P=0.717]	3/3	1/3	1/3
KLRG1	Effector T cells	0.59 [P=0.007521; BH-P=0.0921] (within 25um)	NA	0.97 [P=0.518487; BH-P=0.60490]	1.06 [P=0.5285; BH-P=0.717]	1/2	0/2	0/2
FOXP3	Regulatory T cells	0.63 [P=0.014098; BH-P=0.1723] (within 10um)	0.93 [P<0.001; BH-P=0.00136]	0.93 [P=0.116103; BH-P=0.34831]	1.09 [P=0.3555; BH-P=0.717]	2/3	1/3	1/3	PMID: 35763108, PMID: 41661089
CTLA4			0.90 [P<0.001; BH-P<0.001]	0.96 [P=0.150121; BH-P=0.36655]	0.84 [P=0.0767; BH-P=0.717]	3/3	1/3	1/3
IL2RA			NA	0.98 [P=0.681389; BH-P=0.71546]	0.86 [P=0.1209; BH-P=0.717]	2/2	0/2	0/2
CCL5	CCL5+ T cells	0.68 [P=0.048282; BH-P=0.2076] (within 10um)	0.92 [P<0.001; BH-P<0.001]	0.96 [P=0.208601; BH-P=0.43132]	0.97 [P=0.7710; BH-P=0.916]	3/3	1/3	1/3
CXCR4	CXCR4+ T cells	0.68 [P=0.038344; BH-P=0.1879] (within 10um)	NA	0.88 [P=0.013524; BH-P=0.07519]	0.94 [P=0.5211; BH-P=0.717]	2/2	1/2	0/2
IL32	IL32+ T cells	0.65 [P=0.025117; BH-P=0.1723] (within 10um)	NA	0.97 [P=0.415202; BH-P=0.58128]	0.94 [P=0.5143; BH-P=0.717]	2/2	0/2	0/2
LAMP3	Dendritic cells	0.62 [P=0.012533; BH-P=0.2047] (within 250um)	NA	0.92 [P=0.026265; BH-P=0.11031]	0.90 [P=0.3086; BH-P=0.717]	2/2	1/2	0/2
LGALS2			NA	0.96 [P=0.291056; BH-P=0.47017]	0.99 [P=0.8709; BH-P=0.919]	2/2	0/2	0/2
CCL22			NA	0.96 [P=0.241466; BH-P=0.43132]	0.93 [P=0.4779; BH-P=0.717]	2/2	0/2	0/2
HP	Mesothelial cells	0.63 [P=0.018459; BH-P=0.1723] (within 10um)	NA	1.00 [P=0.905901; BH-P=0.90590]	1.04 [P=0.6957; BH-P=0.881]	0/2	0/2	0/2
COL4A5			NA	0.97 [P=0.501384; BH-P=0.60490]	1.18 [P=0.0789; BH-P=0.717]	1/2	0/2	0/2
Shorter survival
EGR1	EGR1+ fibroblasts	1.49 [P=0.036765; BH-P=0.1879] (within 10um)	NA	1.05 [P=0.157092; BH-P=0.36655]	1.01 [P=0.9402; BH-P=0.940]	2/2	0/2	0/2	PMID: 22095904
IGFBP5	IGFBP5+ fibroblasts	1.64 [P=0.011460; BH-P=0.1723] (within 10um)	NA	0.97 [P=0.391627; BH-P=0.58128]	1.02 [P=0.8375; BH-P=0.919]	1/2	0/2	0/2
