## Supplementary Table S13 for "Spatial transcriptomics reveals tumour cell-intrinsic and microenvironmental features associated with survival in high-grade serous ovarian carcinoma"

### Sheet: Table S13
Patient ID	Age at diagnosis (years)	Residual disease	TMA	Vital_status (on Aug 2020)	Overall survival (days)
2	86	0	6	Deceased	1430
3	57	0	6	Deceased	797
4	84	0	6	Deceased	32
5	42	0	6	Deceased	1012
7	74	0	6	Deceased	113
9	83	<1	6	Deceased	2070
10	60	0	6	Deceased	1223
11	61	0	6	Deceased	996
13	54	0	6	Deceased	1142
14	63	≥1	6	Deceased	15
16	62	≥1	6	Deceased	667
17	56	0	6	Deceased	378
18	50	0	6	Deceased	5714
20	62	0	6	Deceased	2276
21	63	0	6	Deceased	715
23	51	0	6	Deceased	901
24	39	0	6	Deceased	1604
26	63	0	6	Deceased	656
27	64	0	6	Deceased	616
28	65	≥1	6	Deceased	396
29	52	0	6	Deceased	2451
30	71	0	6	Deceased	589
31	79	0	6	Deceased	958
32	62	≥1	6	Deceased	2042
34	48	0	6	Deceased	1279
36	77	0	6	Deceased	513
37	73	0	6	Deceased	285
38	46	0	6	Deceased	973
40	62	0	6	Deceased	1226
41	75	0	6	Deceased	2650
45	63	0	6	Deceased	1077
46	40	0	6	Deceased	5596
48	71	0	6	Deceased	736
51	67	0	6	Deceased	1187
52	78	0	6	Deceased	14
54	68	0	6	Deceased	1136
55	38	0	6	Deceased	367
58	77	0	6	Deceased	107
60	73	0	6	Alive	6777
61	76	0	6	Deceased	310
62	82	0	6	Deceased	195
63	74	0	6	Deceased	4616
64	63	0	6	Deceased	1005
65	60	0	6	Deceased	601
66	76	0	6	Deceased	1425
69	80	0	6	Deceased	1394
72	81	0	6	Deceased	379
73	49	0	6	Alive	6617
74	55	0	6	Deceased	1205
75	52	0	6	Deceased	1035
76	80	0	6	Deceased	256
78	74	0	6	Deceased	71
79	74	0	6	Deceased	3498
82	52	0	5	Deceased	283
85	70	0	5	Deceased	1163
86	47	0	5	Deceased	204
87	62	0	5	Deceased	1239
92	70	0	5	Deceased	2360
93	50	0	5	Deceased	398
96	78	0	5	Deceased	96
97	68	0	5	Deceased	506
100	74	0	5	Deceased	8138
101	59	0	5	Deceased	1194
104	55	0	5	Deceased	1372
105	61	0	5	Deceased	796
109	44	0	5	Deceased	2249
110	70	≥1	5	Deceased	48
111	59	0	5	Deceased	710
113	80	0	5	Deceased	111
115	55	0	5	Deceased	2539
116	64	0	5	Deceased	594
122	65	0	5	Deceased	843
124	49	≥1	5	Deceased	1201
125	66	0	5	Deceased	1164
126	70	0	5	Deceased	909
128	70	0	5	Deceased	542
130	70	0	5	Deceased	325
131	66	0	5	Deceased	8166
132	69	0	5	Deceased	8125
133	54	0	5	Deceased	1738
134	86	<1	5	Deceased	316
135	58	0	5	Deceased	1425
136	58	0	5	Deceased	448
139	67	0	5	Deceased	795
140	85	0	5	Deceased	37
143	65	0	5	Deceased	2143
145	56	0	5	Deceased	1640
146	67	0	5	Deceased	1030
148	82	0	5	Deceased	1220
149	70	0	5	Deceased	669
152	47	0	5	Deceased	1648
155	78	0	5	Deceased	1165
156	46	0	5	Alive	8604
157	71	0	5	Deceased	2057
159	60	0	5	Deceased	1166
163	70	0	5	Deceased	804
165	57	<1	5	Deceased	222
168	50	0	5	Deceased	7255
169	61	0	5	Deceased	2864
174	66	0	5	Deceased	3574
177	54	0	5	Deceased	450
178	52	0	5	Deceased	1208
181	47	0	5	Deceased	1229
185	78	0	5	Deceased	488
190	73	0	5	Deceased	1006
191	69	0	5	Deceased	876
192	35	0	5	Deceased	1398
193	58	≥1	5	Deceased	77
194	59	0	5	Deceased	1279
195	70	0	5	Deceased	649
197	69	0	5	Deceased	261
205	75	≥1	5	Deceased	815
206	79	0	5	Deceased	2375
207	70	0	5	Deceased	824
208	76	0	5	Deceased	58
209	61	0	5	Deceased	2
210	86	0	5	Deceased	0
211	56	0	5	Deceased	1186
212	78	0	5	Deceased	1435
216	51	0	5	Deceased	2769
218	92	0	5	Deceased	115
219	62	0	5	Alive	7555
