## Supplementary Table S14 for "Spatial transcriptomics reveals tumour cell-intrinsic and microenvironmental features associated with survival in high-grade serous ovarian carcinoma"

### Sheet: Table S14
gene_symbol	Broad_cell_type	Fine_grained_cell_type
PLIN1	Adipocytes	Adipocytes
PPARG	Adipocytes	Adipocytes
ADIPOQ	Adipocytes	Adipocytes
IGHG4	B_plasma cells	B_Plasma cells IGHG+
XBP1	B_plasma cells	-
IGHG2	B_plasma cells	B_Plasma cells IGHG+
CD38	B_plasma cells	-
CD79A	B_plasma cells	-
MZB1	B_plasma cells	-
IGHM	B_plasma cells	B_Plasma cells IGHM+
IGHA1	B_plasma cells	B_Plasma cells IGHA+
JCHAIN	B_plasma cells	-
CD207	Dendritic cells	Dendritic cells
LAMP3	Dendritic cells	Dendritic cells
CCL22	Dendritic cells	Dendritic cells
LGALS2	Dendritic cells	Dendritic cells
SEMA3G	Endothelial	Endothelial (arterial)
TCF15	Endothelial	Endothelial (capillary)
PROX1	Endothelial	Endothelial (lymphatic)
APBA2	Endothelial	Endothelial (lymphatic)
RELN	Endothelial	Endothelial (lymphatic)
SELP	Endothelial	Endothelial (venous)
PLVAP	Endothelial	Endothelial (venous)
FLT1	Endothelial	-
CLDN5	Endothelial	-
SOX17	Endothelial	Endothelial (arterial)
MECOM	Endothelial	-
TGFBR3	Endothelial	-
LDLR	Endothelial	-
PECAM1	Endothelial	-
CSF1	Endothelial	-
IL6ST	Endothelial	-
RORA	Endothelial	-
TIE1	Endothelial	-
TAP1	Endothelial	-
GPIHBP1	Endothelial	Endothelial (capillary)
VWF	Endothelial	-
ENG	Endothelial	-
FGF10	Fibroblast	-
TFAP2B	Fibroblast	-
LAMC3	Fibroblast	-
PTCH1	Fibroblast	-
EGR2	Fibroblast	-
GPC3	Fibroblast	-
DLK1	Fibroblast	-
OGN	Fibroblast	-
AXL	Fibroblast	-
TMEM45A	Fibroblast	-
GPNMB	Fibroblast	-
IGF1	Fibroblast	-
SNAI2	Fibroblast	-
NCAM1	Fibroblast	-
GDF15	Fibroblast	-
PLAT	Fibroblast	-
CCL2	Fibroblast	-
MYC	Fibroblast	-
EGR1	Fibroblast	Fibroblast - EGR1+
EGR3	Fibroblast	-
LTA	Fibroblast	-
PLTP	Fibroblast	-
CD99	Fibroblast	-
TIMP2	Fibroblast	-
IL6	Fibroblast	Fibroblast - inflammatory
PDGFC	Fibroblast	-
POSTN	Fibroblast	Fibroblast - matrix
COL5A1	Fibroblast	Fibroblast - matrix
COL11A1	Fibroblast	Fibroblast - matrix
INHBA	Fibroblast	-
THBS2	Fibroblast	-
VCAN	Fibroblast	-
FAP	Fibroblast	-
ADAM12	Fibroblast	-
COL5A2	Fibroblast	-
FBN1	Fibroblast	-
CXCL12	Fibroblast	-
FBLN1	Fibroblast	-
IGFBP4	Fibroblast	-
CXCL14	Fibroblast	Fibroblast - iCAF
THY1	Fibroblast	Fibroblast - THY1+
MMP2	Fibroblast	-
SERPINF1	Fibroblast	-
SDC1	Fibroblast	-
SERPINE1	Fibroblast	Fibroblast - SERPINE1+
TNC	Fibroblast	-
COMP	Fibroblast	Fibroblast - matrix
NT5E	Fibroblast	-
NID2	Fibroblast	-
PDPN	Fibroblast	Fibroblast - matrix
OAS2	Fibroblast	-
APOD	Fibroblast	Fibroblast - iCAF
FGFR1	Fibroblast	-
ITGB5	Fibroblast	-
ITGA1	Fibroblast	Fibroblast - THY1+
CD70	Fibroblast	-
TNFRSF19	Fibroblast	-
TAGLN	Myofibroblasts	Myofibroblasts
BGN	Fibroblast	-
CD44	Fibroblast	-
COL6A1	Fibroblast	-
COL6A2	Fibroblast	-
THBS1	Fibroblast	-
IGFBP5	Fibroblast	Fibroblast - IGFBP5+
COL14A1	Fibroblast	-
MMP1	Fibroblast	-
TNFRSF11B	Fibroblast	-
HAS2	Fibroblast	-
RASGRP4	Mast cells	Mast cells
MRGPRX2	Mast cells	Mast cells
CPA3	Mast cells	Mast cells
KIT	Mast cells	Mast cells
HP	Mesothelial cells	Mesothelial cells
UPK3B	Mesothelial cells	Mesothelial cells
COL4A5	Mesothelial cells	Mesothelial cells
GRN	Monocyte_Macrophages	-
IL18	Monocyte_Macrophages	-
SIRPA	Monocyte_Macrophages	-
FCGBP	Monocyte_Macrophages	Monocyte_Macrophages FCGBP+
ADORA3	Monocyte_Macrophages	-
ADAMDEC1	Monocyte_Macrophages	-
CSF1R	Monocyte_Macrophages	-
SERPINA1	Monocyte_Macrophages	Monocyte_Macrophages SERPINA1+
CCL20	Monocyte_Macrophages	-
CCL18	Monocyte_Macrophages	-
CXCL2	Monocyte_Macrophages	-
CXCL8	Monocyte_Macrophages	Monocyte_Macrophages CXCL8+
ANPEP	Monocyte_Macrophages	-
CD163	Monocyte_Macrophages	Monocyte_Macrophages CD163+
IL1R2	Monocyte_Macrophages	-
MRC1	Monocyte_Macrophages	-
CD36	Monocyte_Macrophages	-
ADM	Monocyte_Macrophages	Monocyte_Macrophages ADM+
ITGB2	Monocyte_Macrophages	-
CXCL3	Monocyte_Macrophages	-
MARCO	Monocyte_Macrophages	Monocyte_Macrophages MARCO+
IL1B	Monocyte_Macrophages	-
TNFRSF1B	Monocyte_Macrophages	-
TNF	Monocyte_Macrophages	-
HAVCR2	Monocyte_Macrophages	-
CCL3	Monocyte_Macrophages	-
CD4	Monocyte_Macrophages	-
CD86	Monocyte_Macrophages	-
IL10RA	Monocyte_Macrophages	-
CAMP	Monocyte_Macrophages	-
LGALS9	Monocyte_Macrophages	-
CXCL9	Monocyte_Macrophages	Monocyte_Macrophages CXCL9+
CD68	Monocyte_Macrophages	-
RGS2	Monocyte_Macrophages	Monocyte_Macrophages RGS2+
CLEC5A	Monocyte_Macrophages	-
OLR1	Monocyte_Macrophages	-
IL1RN	Monocyte_Macrophages	-
MMP19	Monocyte_Macrophages	Monocyte_Macrophages MMP19+
MMP9	Monocyte_Macrophages	Monocyte_Macrophages MMP9+
CHI3L1	Monocyte_Macrophages	-
CCR2	Monocyte_Macrophages	Monocytes
PDGFRB	Myofibroblasts	Myofibroblasts
PTN	Myofibroblasts	Myofibroblasts
NOTCH3	Myofibroblasts	Myofibroblasts
TIMP3	Myofibroblasts	Myofibroblasts
ACTA2	Myofibroblasts	Myofibroblasts
ATF3	Myofibroblasts	Myofibroblasts
MFGE8	Myofibroblasts	Myofibroblasts
TPPP3	Myofibroblasts	Myofibroblasts
MPO	Neutrophils	Neutrophils
CEACAM8	Neutrophils	Neutrophils
XCL1	NK cells	NK cells
GNLY	NK cells	NK cells
KLRF1	NK cells	NK cells
KLRB1	NK cells	NK cells
KLRC1	NK cells	NK cells
KLRD1	NK cells	NK cells
TRDC	NK cells	NK cells
FGFBP2	NK cells	NK cells
SELL	pDC	pDC
TCF4	pDC	pDC
LILRA4	pDC	pDC
CLEC4C	pDC	pDC
RGS5	Pericyte	Pericyte
MKI67	Proliferating tumour cells	Proliferating tumour cells
PCNA	Proliferating tumour cells	Proliferating tumour cells
TOP2A	Proliferating tumour cells	Proliferating tumour cells
MPZ	Schwann cells	Schwann cells
KLRG1	T cells	T cell effector
CD101	T cells	T cell exhausted
TOX	T cells	T cell exhausted
SLAMF6	T cells	T cell PEX
TCF7	T cells	T cell PEX
RUNX3	T cells	T cell TRM
ZNF683	T cells	T cell TRM
ITGAE	T cells	-
GZMH	T cells	-
CTSW	T cells	-
CXCL13	T cells	T cells CXCL13+
ICOS	T cells	-
TRGC2	T cells	-
GZMK	T cells	-
CST7	T cells	-
CD3D	T cells	-
CD8A	T cells	-
GZMB	T cells	-
PTPRC	T cells	-
IL32	T cells	T cells IL32+
ADGRE5	T cells	-
CXCR3	T cells	-
IL2RG	T cells	-
CD40LG	T cells	-
IFNG	T cells	-
LAG3	T cells	-
PDCD1	T cells	-
NKG7	T cells	-
TIGIT	T cells	-
CXCR6	T cells	-
CD28	T cells	-
IL2RB	T cells	-
CD52	T cells	-
ITGAL	T cells	-
LTB	T cells	-
CXCR4	T cells	T cells CXCR4+
CCL5	T cells	T cells CCL5+
CD3E	T cells	-
CD2	T cells	-
TBX21	T cells	T cells CD4+ T helper (TH1)
GATA3	T cells	T cells CD4+ T helper (TH2)
GZMA	T cells	T cells cytotoxic
PRF1	T cells	T cells cytotoxic
IL7R	T cells	T cells Naive
CCR7	T cells	T cells Naive
IL2RA	T cells	T cells Treg
CTLA4	T cells	T cells Treg
FOXP3	T cells	T cells Treg
STAT1	Non-proliferating tumour	Non-proliferating tumour
ATM	Non-proliferating tumour	Non-proliferating tumour
AREG	Non-proliferating tumour	Non-proliferating tumour
OAS3	Non-proliferating tumour	Non-proliferating tumour
RBPJ	Non-proliferating tumour	Non-proliferating tumour
NOTCH1	Non-proliferating tumour	Non-proliferating tumour
CSK	Non-proliferating tumour	Non-proliferating tumour
CALM3	Non-proliferating tumour	Non-proliferating tumour
ADA	Non-proliferating tumour	Non-proliferating tumour
ICAM3	Non-proliferating tumour	Non-proliferating tumour
ICAM2	Non-proliferating tumour	Non-proliferating tumour
LAMP2	Non-proliferating tumour	Non-proliferating tumour
PSPN	Non-proliferating tumour	Non-proliferating tumour
SSC5D	Non-proliferating tumour	Non-proliferating tumour
BRCA1	Non-proliferating tumour	Non-proliferating tumour
EPCAM	Non-proliferating tumour	Non-proliferating tumour
GSN	Non-proliferating tumour	Non-proliferating tumour
CD24	Non-proliferating tumour	Non-proliferating tumour
KRT17	Non-proliferating tumour	Non-proliferating tumour
GLUL	Monocyte_Macrophages	Monocyte_Macrophages GLUL+
HMGB2	Non-proliferating tumour	Non-proliferating tumour
HSPA1B	Non-proliferating tumour	Non-proliferating tumour
CXCL17	Non-proliferating tumour	Non-proliferating tumour
GAS6	Non-proliferating tumour	Non-proliferating tumour
ITGB8	Non-proliferating tumour	Non-proliferating tumour
WNT7A	Non-proliferating tumour	Non-proliferating tumour
CD59	Non-proliferating tumour	Non-proliferating tumour
CD9	Non-proliferating tumour	Non-proliferating tumour
CLCF1	Non-proliferating tumour	Non-proliferating tumour
FGFR2	Non-proliferating tumour	Non-proliferating tumour
IL11RA	Non-proliferating tumour	Non-proliferating tumour
TNFRSF10B	Non-proliferating tumour	Non-proliferating tumour
TNFRSF12A	Non-proliferating tumour	Non-proliferating tumour
WNT7B	Non-proliferating tumour	Non-proliferating tumour
EPHA4	Non-proliferating tumour	Non-proliferating tumour
EPOR	Non-proliferating tumour	Non-proliferating tumour
IFNAR1	Non-proliferating tumour	Non-proliferating tumour
IGF1R	Non-proliferating tumour	Non-proliferating tumour
IL17RE	Non-proliferating tumour	Non-proliferating tumour
ITGA3	Non-proliferating tumour	Non-proliferating tumour
ITGB6	Non-proliferating tumour	Non-proliferating tumour
RNF43	Non-proliferating tumour	Non-proliferating tumour
RSPO1	Non-proliferating tumour	Non-proliferating tumour
TNFRSF10A	Non-proliferating tumour	Non-proliferating tumour
TNFRSF21	Non-proliferating tumour	Non-proliferating tumour
SLPI	Non-proliferating tumour	Non-proliferating tumour
PIGR	Non-proliferating tumour	Non-proliferating tumour
GMPR	Non-proliferating tumour	Non-proliferating tumour
PI3	Non-proliferating tumour	Non-proliferating tumour
ITPKC	Non-proliferating tumour	Non-proliferating tumour
SNRPD1	Non-proliferating tumour	Non-proliferating tumour
SOGA1	Non-proliferating tumour	Non-proliferating tumour
CTXN2	Non-proliferating tumour	Non-proliferating tumour
RCN2	Non-proliferating tumour	Non-proliferating tumour
FBXO4	Non-proliferating tumour	Non-proliferating tumour
PYGB	Non-proliferating tumour	Non-proliferating tumour
BLOC1S1	Non-proliferating tumour	Non-proliferating tumour
PDP1	Non-proliferating tumour	Non-proliferating tumour
PSMA2	Non-proliferating tumour	Non-proliferating tumour
NDUFC2	Non-proliferating tumour	Non-proliferating tumour
ARHGEF38	Non-proliferating tumour	Non-proliferating tumour
LINC01556	Non-proliferating tumour	Non-proliferating tumour
HMGB3	Non-proliferating tumour	Non-proliferating tumour
DNAJC9-AS1	Non-proliferating tumour	Non-proliferating tumour
CCDC160	Non-proliferating tumour	Non-proliferating tumour
MGAM	Non-proliferating tumour	Non-proliferating tumour
COA4	Non-proliferating tumour	Non-proliferating tumour
TRMT112	Non-proliferating tumour	Non-proliferating tumour
PFDN6	Non-proliferating tumour	Non-proliferating tumour
SERPINI2	Non-proliferating tumour	Non-proliferating tumour
RGMB-AS1	Non-proliferating tumour	Non-proliferating tumour
CTPS2	Non-proliferating tumour	Non-proliferating tumour
GPR27	Non-proliferating tumour	Non-proliferating tumour
MAVS	Non-proliferating tumour	Non-proliferating tumour
STAU2	Non-proliferating tumour	Non-proliferating tumour
FAM166B	Non-proliferating tumour	Non-proliferating tumour
NARS2	Non-proliferating tumour	Non-proliferating tumour
OAZ3	Non-proliferating tumour	Non-proliferating tumour
NOL7	Non-proliferating tumour	Non-proliferating tumour
FAM120B	Non-proliferating tumour	Non-proliferating tumour
RIPK4	Non-proliferating tumour	Non-proliferating tumour
TFB1M	Non-proliferating tumour	Non-proliferating tumour
TFF3	Non-proliferating tumour	Non-proliferating tumour
CD47	Non-proliferating tumour	Non-proliferating tumour
TP53	Non-proliferating tumour	Non-proliferating tumour
FOLR1	Non-proliferating tumour	Non-proliferating tumour
TERT	Non-proliferating tumour	Non-proliferating tumour
ERBB2	Non-proliferating tumour	Non-proliferating tumour
TACSTD2	Non-proliferating tumour	Non-proliferating tumour
CDCP1	Non-proliferating tumour	Non-proliferating tumour
MUC16	Non-proliferating tumour	Non-proliferating tumour
SLC34A2	Non-proliferating tumour	Non-proliferating tumour
LGR6	Non-proliferating tumour	Non-proliferating tumour
IL20RA	Non-proliferating tumour	Non-proliferating tumour
PMS2	Non-proliferating tumour	Non-proliferating tumour
MSH6	Non-proliferating tumour	Non-proliferating tumour
MLH1	Non-proliferating tumour	Non-proliferating tumour
MSH2	Non-proliferating tumour	Non-proliferating tumour
CDH3	Non-proliferating tumour	Non-proliferating tumour
PAEP	Non-proliferating tumour	Non-proliferating tumour
CXCL10	Non-proliferating tumour	Non-proliferating tumour
MMP7	Non-proliferating tumour	Non-proliferating tumour
ADIRF	Non-proliferating tumour	Non-proliferating tumour
KRT19	Non-proliferating tumour	Non-proliferating tumour
TNFSF10	Non-proliferating tumour	Non-proliferating tumour
LCN2	Non-proliferating tumour	Non-proliferating tumour
CLU	Non-proliferating tumour	Non-proliferating tumour
IER3	Non-proliferating tumour	Non-proliferating tumour
S100A9	Non-proliferating tumour	Non-proliferating tumour
CXCL1	Non-proliferating tumour	Non-proliferating tumour
S100P	Non-proliferating tumour	Non-proliferating tumour
FGFR3	Non-proliferating tumour	Non-proliferating tumour
INHBB	Non-proliferating tumour	Non-proliferating tumour
MUC4	Non-proliferating tumour	Non-proliferating tumour
S100A8	Non-proliferating tumour	Non-proliferating tumour
TSPAN1	Non-proliferating tumour	Non-proliferating tumour
CCND1	Non-proliferating tumour	Non-proliferating tumour
FXYD3	Non-proliferating tumour	Non-proliferating tumour
IL6R	Non-proliferating tumour	Non-proliferating tumour
KRT7	Non-proliferating tumour	Non-proliferating tumour
OAS1	Non-proliferating tumour	Non-proliferating tumour
PROM1	Non-proliferating tumour	Non-proliferating tumour
CDH1	Non-proliferating tumour	Non-proliferating tumour
DNALI1	Non-proliferating tumour	Non-proliferating tumour
VTCN1	Non-proliferating tumour	Non-proliferating tumour
FGF9	Non-proliferating tumour	Non-proliferating tumour
CD55	Non-proliferating tumour	Non-proliferating tumour
CP	Non-proliferating tumour	Non-proliferating tumour
EFNB2	Non-proliferating tumour	Non-proliferating tumour
LTF	Non-proliferating tumour	Non-proliferating tumour
AGR2	Non-proliferating tumour	Non-proliferating tumour
CEACAM6	Non-proliferating tumour	Non-proliferating tumour
COL9A2	Non-proliferating tumour	Non-proliferating tumour
FZD5	Non-proliferating tumour	Non-proliferating tumour
LPAR3	Non-proliferating tumour	Non-proliferating tumour
ERBB3	Non-proliferating tumour	Non-proliferating tumour
CXCL5	Non-proliferating tumour	Non-proliferating tumour
ERBB4	Non-proliferating tumour	Non-proliferating tumour
BMP7	Non-proliferating tumour	Non-proliferating tumour
EGFR	Non-proliferating tumour	Non-proliferating tumour
FGF18	Non-proliferating tumour	Non-proliferating tumour
KHDRBS3	Non-proliferating tumour	Non-proliferating tumour
ALCAM	Non-proliferating tumour	Non-proliferating tumour
NPR1	Non-proliferating tumour	Non-proliferating tumour
F2RL1	Non-proliferating tumour	Non-proliferating tumour
CEACAM1	Non-proliferating tumour	Non-proliferating tumour
L1CAM	Non-proliferating tumour	Non-proliferating tumour
LAMC2	Non-proliferating tumour	Non-proliferating tumour
NECTIN3	Non-proliferating tumour	Non-proliferating tumour
TGFA	Non-proliferating tumour	Non-proliferating tumour
CFTR	Non-proliferating tumour	Non-proliferating tumour
LGR5	Non-proliferating tumour	Non-proliferating tumour
NRCAM	Non-proliferating tumour	Non-proliferating tumour
ADM2	Non-proliferating tumour	Non-proliferating tumour
DNAJB11	Non-proliferating tumour	Non-proliferating tumour
EPPK1	Non-proliferating tumour	Non-proliferating tumour
SLC45A4	Non-proliferating tumour	Non-proliferating tumour
ADGRB1	Non-proliferating tumour	Non-proliferating tumour
ADGRL1	Non-proliferating tumour	Non-proliferating tumour
ATAD2	Non-proliferating tumour	Non-proliferating tumour
COL22A1	Non-proliferating tumour	Non-proliferating tumour
FAM83H	Non-proliferating tumour	Non-proliferating tumour
FZD6	Non-proliferating tumour	Non-proliferating tumour
IL1RAP	Non-proliferating tumour	Non-proliferating tumour
IQANK1	Non-proliferating tumour	Non-proliferating tumour
LIPH	Non-proliferating tumour	Non-proliferating tumour
MROH6	Non-proliferating tumour	Non-proliferating tumour
MTSS1	Non-proliferating tumour	Non-proliferating tumour
NLGN1	Non-proliferating tumour	Non-proliferating tumour
SLA	Non-proliferating tumour	Non-proliferating tumour
SLURP1	Non-proliferating tumour	Non-proliferating tumour
TG	Non-proliferating tumour	Non-proliferating tumour
TIGD5	Non-proliferating tumour	Non-proliferating tumour
TRIB1	Non-proliferating tumour	Non-proliferating tumour
ZFAT	Non-proliferating tumour	Non-proliferating tumour
PVT1	Non-proliferating tumour	Non-proliferating tumour
PARP1	Non-proliferating tumour	Non-proliferating tumour
IL1RL1	Non-proliferating tumour	Non-proliferating tumour
LIF	Non-proliferating tumour	Non-proliferating tumour
BCAM	Non-proliferating tumour	Non-proliferating tumour
ADGRG1	Non-proliferating tumour	Non-proliferating tumour
SDC4	Non-proliferating tumour	Non-proliferating tumour
CFD	Unknown	-
CAPS	Unknown	-
MS4A1	Unknown	-
BTG1	Unknown	-
BFSP2	Unknown	-
CD27	Unknown	-
CD69	Unknown	-
CYTOR	Unknown	-
TNFRSF1A	Unknown	-
FGF1	Unknown	-
MSLN	Unknown	-
APLP2	Unknown	-
TNFSF14	Unknown	-
VSIR	Unknown	-
TPM2	Unknown	-
ENPP2	Unknown	-
LAMB3	Unknown	-
WNT9A	Unknown	-
LILRA2	Unknown	-
PDE2A	Unknown	-
HLA-DOB	Unknown	-
BTLA	Unknown	-
UBD	Unknown	-
CCL19	Unknown	-
CACNA1C	Unknown	-
FILIP1	Unknown	-
GBP4	Unknown	-
SASH1	Unknown	-
C2orf88	Unknown	-
NLRP4	Unknown	-
MYOM2	Unknown	-
ACSM3	Unknown	-
SPOCK2	Unknown	-
KCTD11	Unknown	-
AADAC	Unknown	-
FAM200B	Unknown	-
MYCNOS	Unknown	-
ACOT13	Unknown	-
SLC12A9	Unknown	-
PFN4	Unknown	-
FBXO24	Unknown	-
NDRG3	Unknown	-
CXCL11	Unknown	-
EPB41L2	Unknown	-
ANKRD13A	Unknown	-
CMBL	Unknown	-
DMC1	Unknown	-
MAGOHB	Unknown	-
CKAP2	Unknown	-
HMCN2	Unknown	-
PCAT18	Unknown	-
ALDOC	Unknown	-
SLC51A	Unknown	-
CX3CR1	Unknown	-
EMP1	Unknown	-
EFNA5	Unknown	-
NLRP12	Unknown	-
ANXA4	Unknown	-
TPMT	Unknown	-
WTAP	Unknown	-
ISG20	Unknown	-
MCUR1	Unknown	-
WFDC5	Unknown	-
GALNT10	Unknown	-
PEX3	Unknown	-
TEX261	Unknown	-
TBC1D7	Unknown	-
SORCS2	Unknown	-
ESCO1	Unknown	-
